# RNA helicase DDX1 regulates germinal centre selection and affinity maturation by promoting tRNA ligase activity

**DOI:** 10.1101/2025.01.10.632317

**Authors:** Rachael Kimber, Sarah Ingelsfield, Michael Screen, Fiamma Salerno, Louise Matheson, Hanneke Okkenhaug, Alex Whale, Jayalini Assalaarachchi, Melanie Stammers, Deniz Akdeniz, Simon Andrews, Claudia Ribeiro de Almeida

## Abstract

Clonal expansion of antigen-specific B-cells defines effective germinal centre responses and is key for the generation of high-affinity antibodies. While positive selection in germinal centres has been associated with anabolic metabolism and cell growth, the downstream drivers of B-cell proliferation are not well understood. Here we report that the RNA helicase DDX1 is required for germinal centre maturation and accrual of dark-zone cellularity. Upon interaction with T-follicular helper cells, DDX1-deficient B-cells upregulate c-MYC but do not clonally expand. We show that positive selection is coupled with an increase in mRNA translation, that is dependent on DDX1. DDX1 endows B-cells with the protein biosynthetic capability that is required for rapid cell proliferation. It does so by modulating the activity of the tRNA ligase complex and tRNA splicing. Our data reveal that mRNA translation efficiency is a key determinant of B-cell fitness during germinal centre responses.
