## Supplemental Table 1 for "RNA helicase DDX1 regulates germinal centre selection and affinity maturation by promoting tRNA ligase activity"

### Sheet: WT & DDX1 KO VDJ seq_D10
Supplementary Table 1: List of VDJ-Ighg1 sequences obtained from splenic MYC-eGFP+IgG1+ GC B cells sorted from Ctrl MycGFP/GFP and Ddx1fl/fl AicdaCre MycGFP/GFP mice, 10d post NP-KLH immunisation.
Sequence name	Sequence	V Gene	D Gene	J Gene	Expanded clone/Singleton	Clones	Junction sequence	Total No mutations	FR1-IMGT	CDR1-IMGT	FR2-IMGT	CDR2-IMGT	FR3-IMGT	CDR3-IMGT (germline)	W33L	K59R
WT_D10_MS3_B9	GGGGCCAGTGGATAGACAGATGGGGGTGTCGTTTTGGCTGAGGA GACTGTGAGAGTGGTGCCTTGGCCCCAGGAGTCAAAACTACTACCGTAGTAATATCTTGCACAATAATAGACCGCAGAGT CCTCAGATGTCAGGCTGCTGAGCTGCATGTAGGCTGTGCTGGAGGGTTTGTCTACAGTCAGTGTGGCCTTGCTCTTGAAC TTCTCATTGTAGTTAGCACCACTAATATTAGGATCAATCCTTCCAATCCACTCAAGGCCTCGTCCAGGCCTCTGCTTCAC CCAGTGGATCAAGTAGCTGGTGAAGGTGAAGCCAGAAGCCTTGCAGGACAGCTTCACTGAAGCCCCAGGCTTCACAAGCT CAGTCCCAGACTCCTGCAGCTGC	IGHV1-72*01	IGHD1-1*01	IGHJ2*01	Singleton		tgtgcaagagagggtggttactactttgactactgg	12	5	2	1	3	1	0	YES	NO
WT_D10_MS3_C2	AGACAGATGGGGGTGTCGTTTTGGCTGAGGAGACTGTGAGAGTGGT GCCTTGGCCCCAGTAGTCAAAGTAGCTACTACCGTAGTAATATCTTGCACAATAATAGACCGCAGAGTCCTCAGATGTCA GGCTGCTGAGCTGCATGTAGGCTGTGCTGGAGGGTTTGTCTACAGTCAGTGTGGCCTTGCTCTTGAACTTCTCATTGTAC TTAGAACCACCACTATTANNANCAATCCTTCCAATCCACTCAAGGCCTCGTCCAGGCCTCTGCTTCACCCAGTGCATTAA GTAGCTGGTGAAGGTGTAGCCAGAAGCCTTGCAGGACAGCTTCACTGAAGCCCCAGGCTTCACAAGCTCAGCCCCAGACT CCTGCAGCTGC	IGHV1-72*01	IGHD1-1*01	IGHJ2*01	Singleton		tgtgcaagatattactacggtagtagctactttgactactgg	10	4	2	0	4	0	0	YES	NO
WT_D10_MS3_C3	AGACAGATGGGGGTGTCGTTTTGGCTGAGGAGACTGTGAGAGTGGT GCCTTGGCCCCAGTAGTCAAGACTACTACCGTAGTAATATCTTGCACAATAATAGACCGCAGAGTCCTCAGATGTCAGGC TGCTGAGCTGCATGTAGGCTGTGCTGGAGGGTTTGTCTACAGTCAGTGTGGCCTTGCTCTTGAACTTCTCATTGTACTTA GTACCACCACTATTAGGATCAATCCTTCCAATCCACTCAAGGCCTCGTCCAGGCCTCTGCTTCACCCANTGCATCAAGTA GCTGGTGAAGGTGTAGCCAGAAGCCTTGCAGGACAGCTTCACTGAAGCCCCAGGCTTCACAAGCTCAGCCCCAGACTCCT GCAGCTGCACCTCNAATT	IGHV1-72*01	IGHD1-1*01	IGHJ2*01	Expanded	CLONE A	tgtgcaagatattactacggtagtagtcttgactactgg	7	5	1	1	0	0	0	YES	NO
WT_D10_MS3_F3	GGAGGATTTGTCTGCAGTCAGTGTGGCCTTGCCCTTGAACTTTCCGTTGTAGTTAGTATCACCATCTCCAGGATAAATCTGTCCAATCCACTCAAGACCCTTTCCAGGCCTCTGCTTCA CCCAGTTCATCCAGTAGCTACTGAATGCGTAGCCAGAAGCTTTGCAGGAAATCTTCACTGAGGCCCCAGGCTTCACCAGCTCAGCCCCAGACTCCTGCAGCTGCACCT	IGHV1-80*01	N/A	N/A	N/A		N/A	N/A	N/A	N/A	N/A	N/A	N/A	N/A	N/A	N/A
WT_D10_MS3_B1	TAGTTTGGGCAGCAGATCCAGGGGCCAGTGGATAGACAGATGGGGGTGTCGTTTTGGCTGAGGAG ACTGTGAGAGTGGTGCCTTGGCCCCAGTAGTCAAAACTACTACCGTAGTAATATCTTGCACAATAATAGACCGCAGAGTC CTCAGATGTCAGGCTGCTGAGCTGCATGTAGGCTGTGCTGGAGGGTTTGTCTACAGTCAGTGTGGCCTTGCTCTTGAACT TCTCATTGTACTTAGTACCACCACTATTAGGATCAATCCTTCCAATCCACTCAAGGCCTCGTCCAGGCCTCTGCTTCACC CAGTGCATCAAGTAGCTGGTGAAGGTGTAGCCAGAAGCCTTGCAGGACAGCTTCACTGAAGCCCCAGGCTTCACAAGCTC AGTCCCAGA…	IGHV1-72*01	IGHD1-1*01	IGHJ2*01	Expanded	CLONE A	tgtgcaagatattactacggtagtagttttgactactgg	7	6	1	0	0	0	0	YES	NO
WT_D10_MS3_B3	GGATAGACAGATGGGGGTGTCGTTTTGGCTGAGG AGACGGTGACTGAGGTTCCTTGACCCCAGTAGTCCATAGCCTCTAGGACCGTANTAAATAACACCGCTCTTGCACAATAA TAGACCGCAGAGTCCTCAGATGTCAGGCTGCTGAGCTGCATGTAGACTGTGCTGGAGGGTTTGTCAACAGTCAGTGTGGC CTTACTCTTGAACTTCTCATTGTACTTAGTACCACCACTATTAGGATCAATTCTTCCAATCCACTCAAGGCCTCGTCCAG GCCTCTGTTTCACCCAGTGCATCCAGTAGCTGGTGAAGGTGTAGCCAGAAGCCTTGCAGGACAGCTTCACTGAAGCCCCA GGCTTCACAAGCTCAGCCCCAGACTCCTGCAGC	IGHV1-72*01	IGHD1-1*01	IGHJ4*01	Singleton		tgtgcaagagcggtgttatttantacggtcctagaggctatggactactgg	8	3	0	2	0	3	0	NO	NO
WT_D10_MS3_B5	ATCCAGGGGCCAGTGGATAGACAGATGGGGGTGTCGTTTTGGCTGA GGAGACTGTGAGAGTGGTGCCTTGGCCCCAGTAGTCAAAGTAGTATAAGTAAGTATCACCGCCTCTTGCACAGTAATAGA CAGCAGAGTCCTCAGATGTCAGGCTGTTGAGGTGCATGTAGGCTGTGCAGGAAGATTGGTCTACAGTTATTGTGGCCCTG TCCTTGAACTTCTGATTGTACCAAGAAGTACCATTCTTAGGATTAATTATGCCAATCCACTCAAGGCTCTTTCCATTGTT CTGTTTCACCCAGTTCATGTTGTAGTCAGTGAATGAATAACCGGAAGCCTTGCAGGATATCTGCACTGAAGCGCCAGGCT TCACCAGCTCAGGTCCAGACTCCTGCAG…	IGHV1-39*01	IGHD2-3*01	IGHJ2*01	Expanded	CLONE B	tgtgcaagaggcggtgatacttacttatactactttgactactgg	21	4	1	4	3	9	0	N/A	N/A
WT_D10_MS3_B6	CCAGGGGCCAGTGGATAGACAGATGGGGGTGTCGTTTTGGCTGAGGAGACGGTGACTGAGG TTCCTTGACCCCAGTAGTCCATAGCATTCCCCCTGTAGCCTGAGCTGTATCTTGCACAATAATAGACCGCAGAGTCCTCA GATGTCAGGCTGCTGAGCTGCATGTAGGCTGTGCTGGAGGGTTTGTCTACAGTCAGTGTGGCCTTGCTCTTGAACTTCTC ATTGTACTTAGTACCACCACTATTAGGATCAATCCTTCCAATCCACTCAAGGCCTCGTCCAGGCCTCTGCTTCACCCAGT GCATCCAGTAGCTGGTGAAGGTGTAGCCAGAAGCCTTGCAGGACAGCTTCACTGAAGCCCCAGGCTTCACAAGCTCAGCC CCAGACTCCTGCA…	IGHV1-72*01	IGHD3-2*02	IGHJ4*01	Singleton		tgtgcaagatacagctcaggctacagggggaatgctatggactactgg	3	3	0	0	0	0	0	NO	NO
WT_D10_MS3_B8	TAGTTTGGGCAGCAGATCCAGGGGCCAGTGGATAGACAGATGGGGGTGTCGTTTTGGCTGAG GAGACGGTGACCGTGGTCCCTGTGCCCCAGACATCGAAGTACCAGTCCCTTCGTCGCCTCCTGGCGCAGTAATAGACCGC AGAGTCCTCAGATGTCAGGCTACTGAGCTGCATGTAGGCTGTGCTGGAGGATGTGTCTACAGTCAATGTGGCCTTGCCCT TGAACTTTTGATTGTAATTAGTATAAATATAAGAAGGATCAATCACTCCGATCCACTCAAGGCCTTGTCCAGGCCTCTGC TTTACCCAGTGCATCCAGTAGCTGGTGAAGGTGTAGCCAGAAGCCTTACAGGACAACTTCACTGAAGTCCCAGGCCTCAC CAGCTCAGTCCC…	IGHV1-59*01	IGHD6-5*01 ORF	IGHJ1*03	Singleton		tgcgccaggaggcgacgaagggactggtacttcgatgtctgg	11	5	0	0	2	3	1	N/A	N/A
WT_D10_MS3_C5	TTAGTTNGGGCAGCAGATCCAGGGGCCAGTGGATAGACAGATGGGGGTGTCGTTTTGGCTGAGGAGA CTGTGAGAATGGTGCCTTGGCCCCAGTAGTCAAGGCCGAAGTTATACGGGTTTCTTGCACAGAGGTAGACCGCAGAGTCC TCAGATGTCAGGCTGCTGAGTAGAATGTAGGCTGTGGAGGAGGATTTGTCTGCAGTCAATGTGGCCCTGCCCTTGAATTT CCCACTGTACTGAGTATCTCCATCTCCAGGATAAATCCGTCCAATCCACTCAAGACCCTTTCCAGGCCTCTGTTTAATCC AGTTCATATAGGAATTACTGAATGTGTAGCCAGAAGCCTTGCAGGAAATCTTCACTGAGGCCCCAGGCTTCACCAGCTCA GGTCCAG…	IGHV1-82*01	IGHD1-1*01	IGHJ2*01	Singleton		tgtgcaagaaacccgtataacttcggccttgactactgg	21	2	5	3	0	11	0	N/A	N/A
WT_D10_MS3_A4	TAGACAGATGGGGGTGTCGTTTTGGCTGAGGAG ACGGTGACCGTGGTCCCTGTGCCCCAGACATCGAAGTACCAGTGAGGGCCGTAACCAGCCCTTCTTGCACAATAATAGAC CGCAGAGTCCTCAGATGTCAGGCTGCTGACCTGCATGTAGGCTGTGCTGGAGGATTTGTCTACAGTCAGTGTGGCCTTGC TCTTGAAGTTCTCATTGTAGTAAGTACCACCATTGCTAGGATTAATATTTCCAATCCACTCAAGGCCTTGTCCAGGCCTC TGCCTCACCCAGTACATCCAGTAGCTGGTGAAGGTGTAGCCAGAAGCCTTGCAGGACAGCCTCACTGAAGCCCCAGGCTT CACCAGCTCAGTCCCAGACTCCTGCAGCTG	IGHV1-53*01	IGHD2-7*01	IGHJ1*03	Singleton		tgtgcaagaagggctggttacggccctcactggtacttcgatgtctgg	10	5	0	2	0	3	0	N/A	N/A
WT_D10_MS3_A5	GTTTGGGCAGCAGATCCAGGGGCCAGTGGATAGACAGATGGGGGTGTCGTTTTGGCTGAGG AGACTGTGAGAGTGGTGCCTTGGCCCCAGTAGTCAACGTAGTGACTATAGTAGGTCTCTCTTGCACAGTAATATGTGGCT GTGTCCTCAGTAGTCACAGAAATCAACTCCAGGAAAAACTGGTTCTTAGATGTGTCACGAGTGATGGAGATTCGATTTTT GAGAGATGGGTTGTAATAATTGCTACCATCGTAGCTTATGTGGCCCATCCATTCCAGTTTGTTTCCTGGAAACTGCCGGA TCCAGTTCCAGTAATAACCACTGGTGATGGAGTAGTCAGTGACAGAGCAGGTGAGAGACAGAGACTGAGAAGGTTTCACG AGGCCAGGTCCAG…	IGHV3-6*01	IGHD2-5*01	IGHJ2*01	Singleton		tgtgcaagagagacctactatagtcactacgttgactactgg	9	3	1	1	0	4	0	N/A	N/A
WT_D10_MS3_A6	GGGGCCAGTGGATAGACAGATGGGGGTGTCGTTTTGGCTGAGGAGACGGTGACTG AGGTTCCTTGACCCCAGTAGTCCATAGCATAGTAATATCCAGTCGTAATCCGTCTGGCACAGTAATATATGGCTGTGTCA TCAGCTTGCAGACTGTTCATTTTAAAGAAAACTTGGCTCTTGGAATTGTCCTTGCTGATGCTCAGTCTGGATATGAAAGC TGCATTATAGTCTGTGCTTCCACCACTCCATATCACTCCCAGCCACTCCAGACCCTTTCCTGGAGACTGGCGAACCCAGT GGACACCAAAACTAATTAATGAGAAACCAGAGACTGTGCAGGTGATGGACAGGCTCTGTGAGGGCTGCACTAGGCCAGGT CCAGACTCCTGCAGCTGCA…	IGHV2-2*01	IGHD2-4*01	IGHJ4*01	Singleton		tgtgccagacggattacgactggatattactatgctatggactactgg	8	4	3	1	0	0	0	N/A	N/A
WT_D10_MS3_C7	AGACAGATGGGGGTGTCGTTTTGGCTGAGGAGACGGTGACTGAGGT TCCTTGACCCCAGTAGTCCATAGCACCAGAGAGAGGGTATCTTGCACAATAATAGACCGCAGAGTCCTCAGATGTCAGGC TGCTGAGCTGCATGTAGGCTGTGCTGGAGGGTTTGTCTACAGTCAGTGTGGCCTTGCTCTTGAACTTCTCATTGTACTTA GTACCACCACTATTAGGATCAATCCTTCCAATCCACTCAAGGCCTCGTCCAGGCCTCTGCTTCACCCAGTGCATCAAGTA GCTGGTGAAGGTGTAGCCAGAAGCCTTGCAGGACAGCTTCACTGAAGCCCCAGGCTTCACAAGCTCAGCCCCAGACTCCT GCAGCTG	IGHV1-72*01	IGHD6-2*01	IGHJ4*01	Singleton		tgtgcaagataccctctctctggtgctatggactactgg	4	3	1	0	0	0	0	YES	NO
WT_D10_MS3_C9	TTAGTTTGGGCAGCAGATCCAGGGGCCAGTGGATAGACAGATGGGGGTGTCGTTTTGGCTGAGGAGA CTGTGAGAGTGGTGCCTTGGCCCCAGTAGTCAAAGTAGTACGAAGTAGTTACTATAGAGTATCTTGCACAATAATAGACC GCAGAGTCCTCAGATGTCAGGCTGCTGAGCTGCATGTAGGCTGTGCTGGAGGGTATGTCTACAGTCAGTGTGGCCTTGCT CTTGAATTTCTCATTGTACCTAGTACCACCACTATAAGGATCAATCCTTCCAATCCACTCAAGGCCTCGTCCAGGCCTCT GGTTCACCCAGTGCATCCAGTAGCTGGTGAAGGTGTAGCCAGAAGCCTTGCAGGACAGCTTCACTGAAGCCCCAGGCTTC ACAAGCT…	IGHV1-72*01	IGHD2-5*01	IGHJ2*01	Singleton		tgtgcaagatactctatagtaactacttcgtactactttgactactgg	8	3	0	1	1	3	0	NO	YES
WT_D10_MS3_E6	TTAGTTTGGGCAGCAGATCCAGGGGCCAGTGGATAGACAGATGGGGGTGTCGTTTTGGCTGAGGA GACTGTGAGAGTGGTGCCTTGGCCCCAGTAGTCAAAAGGACTACCGTAGTAATACCTTGCACAATAATAGACCGCAGAGT CCTCAGATGTCAGGCTGCTGAGCTGCATGTAGGCTGTGCTGGAGGGTTTGTCCACAGTCAGTGTGGCCTTGTTCTTGAAT TTCTCATTGTACTTAGTACCACCACTATTAGGATCAATCCTTCCAATCCACTCAAGGCCTCGTCCAGGCCTCTGCTTCAC CCAGTGCATCAAGTAGCTGGTGAAGGTGTAGCCAGAAGCCTTGCAGGACAGCTTCACTGAAGCCCCAGGCTTCACAAGCT CAGCCCCAG…	IGHV1-72*01	IGHD1-1*01	IGHJ2*01	Singleton		tgtgcaaggtattactacggtagtccttttgactactgg	7	3	1	0	0	3	0	YES	NO
WT_D10_MS3_A12	GTTAGTTTGGGCAGCAGATCCNGGGGCCAGTGGATAGACAGATGGGGGTGTCGTTTTGGCTGA GGAGACTGTGAGAGTGGTGCCTTGGCCCCAGTAGTCAAAGTAGTAACCACCCTCTCTTGCACAGTAATATGTGGCTGTGT CCTCAGTAGTCACAGAATTCAACTTCAGGAAAAACTGGTTCTTAGATGTGTCACGAGTGATGGAGATTCGATTTTTGAGA GATGGGTTGTAGTTATTGCTACCATCGTAGCTTATGTAGCCCATCCATTCCAGTTTGTTTCCTGGAAACTGCCGGATCCA GTTCCAGTAATAACCACTGGTGATGGAGTAGCCAGTGACAGAGCAGGTGAGAGACAGAGACTGAGAAGGTTTCACGAGGC CAGGTCCAGAC…	IGHV3-6*01	IGHD1-3*01	IGHJ2*01	Singleton		tgtgcaagagagggtggttactactttgactactgg	3	3	0	0	0	0	0	N/A	N/A
WT_D10_MS3_A2	TTAGTTTGGGCAGCAGATCCAGGGGCCAGTGGATAGACAGATGGGGGTGTCGTTTTGGCTGAGG AGACGGTGACTGAGGTTCCTTGACCCCAGTAGTCCATAGCATAGTAAAGGGCTCTACCGCTCCTGCTTGCACAGTAATAG ACCGCAGAGTCCTCAGATGTCAGGCTGCTGAGTTGCATGTAGGCTGTGCTGGAGGATTTGTCTACAGTCAGTGTGGCCTT GCTCTTGAACTTCTCATTGTAGTTAGTACTACCACTATTAGGATGAATCATTCCAATCCACTCAAGGCCTTGTCCAGGCC TCTGCTTCACCCAGTGCATCCAGTAGATGGTGAAAGTGTAGCCAGAAGCCTTGCAGGACAACTTCACTGAAGCCCCAGGC TTTACCAGCT…	IGHV1-64*01	IGHD1-3*01	IGHJ4*01	Singleton		tgtgcaagcaggagcggtagagccctttactatgctatggactactgg	4	3	1	0	0	0	0	N/A	N/A
WT_D10_MS3_A3	GTTTGGGCAGCAGATCCNGGGGCCAGTGGATAGACAGATGGGGGTGTCGTTTTGGCTGAGGA GACTGTGAGAGTGGTGCCTTGGCCCCAGTAGTCAAAGTACCCTCCGTAGAGGTATCTTGCACAATAATAGACCGCAGAGT CCTCAGATGTCAGGCTGCTGAGCTGCATGTAGGCTGTGCTGGAGGGTTTGTCTACAGTCAGTGTGGCCTTGGTCTTGAAA TTCTCATTGTACTTAGTACCACCACTATTAGGATCAATCCTTCCAATCCACTCAAGGCCTCGTCCAGGCCTCTGCTTCAC CCAGTGCATCAAGTAGTTGGTGAAGGTGTAGCCAGAAGCCTTGCAGGACAGCTTCACTGAAGCCCCAGGCTTCACAAGCT CAGCCCCAGACT…	IGHV1-72*01	IGHD1-1*01	IGHJ2*01	Singleton		tgtgcaagatacctctacggagggtactttgactactgg	7	3	2	0	0	2	0	YES	NO
WT_D10_MS3_B10	GGGGCCAGTGGANAGACAGATGGGGGTGTCGTTTTGGCTGAGGAGACTGTGAGAGTGGT GCCTTGGCCCCAGTAGTCAAAGTAGGAATCATAGTAGAGATATCTTGCACAATAATAGACCGCAGAGTCCTCAGATGTCA GGCTGCTGAGCTGCATGTAGGCTGTGCTGGAGGGTTTGTCTACAGTCAGTGTGGCCTTGCTCTTGAACTTCTCATTGTAC TTAGTACCACCACTATTAGGATCAATCCTTCCAATCCACTCAAGGCCTCGTCCAGGCCTCTGCTTCACCCAGTGCATCCA GTAGCTGGTGAAGGTGTAGCCAGAAGCCTTGCAGGACAGCTTCACTGAAGCCCCAGGCTTCACAAGCTCAGCCCCAGACT CCTGCAGCTG	IGHV1-72*01	IGHD2-4*01	IGHJ2*01	Singleton		tgtgcaagatatctctactatgattcctactttgactactgg	3	3	0	0	0	0	0	NO	NO
WT_D10_MS3_F10	GGGGCCAGTGGATAGACAGATGGGGGTGTCGTTTTGGCTGAGGAGACTGTGAGAGTGG TGCCTTGGCCCCAGTAGTCAAAGCCAGTACCATAGTAATAACCATATCTTGCACAATAATAGACCGCAGAGTCCTCAGAT GTCAGGCTGCTGAGCTGCATGTAGGCTGTGCTGGAGGGTTTGTCTACAGTCAGTGTGGCCTTGGTCTTGAACTTCTCATT GTACTTAGTACCACCACTATTAGGATCAATCCTTCCAATCCACTCAAGGCCTCGTCCAGGCCTCTGCTTCACCCAGTGTA TCCAGTAGTTGGTGAAGGTGTAGCCAGAAGCCTTGCAGGACAGCTTCACTGAAGCCCCAGGCTTCACAAGCTCAGCCCCA GACTCCTGCAGCTGC	IGHV1-72*01	IGHD1-1*01	IGHJ2*01	Singleton		tgtgcaagatatggttattactatggtactggctttgactactgg	7	4	1	1	0	1	0	NO	NO
WT_D10_MS3_F4	GTTTGGGCAGCAGATCCAGGGGCCAGTGGATAGACAGATGGGGGTGTCGTTTTGGCTGAGGAG ACGGTGACTGAGGTTCCTTGACCCCAGGAGTCCATAGCCCGTCGTAACCGGACCCTTGCACAGAAATAGACCGCAGAGTC CTCAGAGGTCAGGCTGCTGAGCTGCATGTAGGCTGTGCTGGAGGATTTGTCTGCAGTCAGTGTGGCCTTGCCCTTGAACT TTCCGTTGTAGTTAGTATCACCATCTCCAGGATAAATCTGTCCAATCCACTCAAGACCCTTTCCAGGCCTCTGCTTCACC CAGTTCATCCAGTAGCTACTGAATGCGTAGCCAGAAGCTTTGCAGGAAATCTTCACTGAGGCCCCAGGCTTCACCAGCTC AGCCCCAGACT…	IGHV1-80*01	IGHD2-7*01	IGHJ4*01	Singleton		tgtgcaagggtccggttacgacgggctatggactcctgg	2	2	0	0	0	0	0	N/A	N/A
WT_D10_MS3_F5	GGGGCCAGTGGATAGACAGATGGGGGTGTCGTTTTGGCTGAGGAGACGGTGACTGA GGTTCCTTGACCCCAGTAGTCCATAGCAGAGGGTCCCAGTTCAGATCTTGCACAGAAATAGACAGCAGAGTCCTCAAATT TCAGGCTGCTGAGCTGCATGTAGGCAGTGTTGGAGGATTTTTCTGCAGTCAGTGTGACCCTGCCCTTGAACTTCTCATTG TAGTAAATATTATCACTTCCAGGATAAATCCTTGCAATCCACTCAAGTCCCTGTCCAGGCCTCTGCTTCACCCACTTTAT ATAGTAGTCAGTGAAAGTGTAGCCAGAAGCCTTGCAGGACAGCTTCACTGAAGCCCCAGGCCTCACCAGCTCAGCCCCAG ACTCCTGCAGCTGCACCT	IGHV1-76*01	IGHD4-1*01	IGHJ4*01	Singleton		tgtgcaagatctgaactgggaccctctgctatggactactgg	11	3	0	1	2	5	0	N/A	N/A
WT_D10_MS3_C10	AGACAGATGGGGGTGTCGTTTTGGCTGAGGAGACTGTGAGAGTGGT GCCTTGGCCCCAGTAGTCAAAGTTATTGCCTGCGCAGTAATAAATTCCAGTGTCTTCAGCCCTTAAGTTATTCATTTGCA GGTAGACACTACTTTTGGAATCATCCCTTGAGATGGTGAACCTCCCTTTCACAGACCCCGCATAATGTGTTGCATAATTA TCAGATTTCAATCTAATTTGAGCAAGGCACTCAAGCCCCTTCTGTGGAGACTGGCGGACCCAGTTCATCCAATAGTGACT GAAAGTGAATCCAGAGGCAACACAGGAGAGGGTCATGGATCCCCCAGGTCGCACCAAGCCTCCTCCAGACTCCTGCAGCT GC	IGHV6-3*01	IGHD5-1-1*01 ORF	IGHJ2*01	Expanded	CLONE C	tgcgcaggcaataactttgactactgg	16	7	2	3	0	3	1	N/A	N/A
WT_D10_MS3_C11	GGGCAGCAGATCCAGGGGCCAGTGGATAGACAGATGGGGGTGTCGTTTTGGCTGAGG AGACTGTGAGAGTGGTGCCTTGGCCCCAGTAGTCAAAGTTATTGCCTGCGCAGTAATAAATTCCAGTGTCTTCAGCCCTT AAGTTATTCATTTGCAGGTAGACACTACTTTTGGAATCATCCCTTGAGATGGTGAACCTCCCTTTCACAGACCCCGCATA ATGTGTTGCATAATTATCAGATTTCAATCTAATTTGAGCAAGGCACTCAAGCCCCTTCTGTGGAGACTGGCGGACCCAGT TCATCCAATAGTGACTGAAAGTGAATCCAGAGGCAACACAGGAGAGGGTCATGGATCCCCCAGGTCGCACCAAGCCTCCT CCAGACTCCTGCAGCTGC	IGHV6-3*01	IGHD5-1-1*01 ORF	IGHJ2*01	Expanded	CLONE C	tgcgcaggcaataactttgactactgg	16	7	2	3	0	3	1	N/A	N/A
WT_D10_MS3_C12	TTAGTTTGGGCAGCAGANCCAGGGGCCAGTGGATAGACAGATGGGGGTGTCGTTTTGGCTGAGGA GACGGTGACTGAGGTTCCTTGACCCCAGTAGTCCATAGCATAAAATAATCTTCTTGCACAGTAATAGACTGCAGAATCCT CCGATGTCAGGCTGCGGAGCTCCATGTAGGCTGTGCTGGAGGACTTGTTTACAGTCAATGTGGCCTTGCCCTTGAACTTC TGGTTGTAGCTAGTACCACCATTGTTAGGGTTAATATATCCAATCCACTCAAGGCTCTTTCCATGGCTCTGCTTCACCCA GTGCATGTTGTAGTCAGTGAATGTGTATCCAGAAGCCTTGCAGGACATCTTCACTGAAGCCCCAGGCTTCACCAGCTCAG GTCCAGACT…	IGHV1-22*01	IGHD1-1*01	IGHJ4*01	Singleton		tgtgcaagaagattattttatgctatggactactgg	3	3	0	0	0	0	0	N/A	N/A
WT_D10_MS3_D10	TTAGTTTGGGCAGCAGATCCAGGGGCCAGTGGATAGACAGATGGGGGTGTCGTTTTGGCTGAGGAGA CTGTGAGAGTGGTGCCTTGGCCCCAGTAGTCAAAAGGGTTACCATAGTAGTATCTTGCACAATAATAGACCGCAGAGTCC TCAGATGTCAGGCTGCTGAGCTGCATGTAGGCTGTGCTGGAGGGTTTGTCTACAGTCAGTGTGGCCTTGCTCTTGAACTT CTCATTGTACTTAGTACCACCACTATTAGGATCAATCCTTCCAATCCACTCAAGGCCTCGTCCAGGCCTCTGCTTCATCC AGTGTATTAAGTAGCTGGTGAAGGTGTAGCCAGAAGCCTTGCAGGACAGCTTCACTGAAGCCCCAGGCTTCACAAGCTCA GCCCCAG…	IGHV1-72*01	IGHD2-8*01	IGHJ2*01	Expanded	CLONE D	tgtgcaagatactactatggtaacccttttgactactgg	8	4	2	2	0	0	0	YES	NO
WT_D10_MS3_D2	ATCCAGGGGCCAGTGGATAGACAGATGGGGGTGTCGTTTTGGCTGAGGAGA CTGTGAGAGTGGTGCCTTGGCCCCAGTAGTCAAAAGGGTTACCATAGTAGTATCTTGCACAATAATAGACCGCAGAGTCC TCAGATGTCAGGCTGCTGAGCTGCATGTAGGCTGTGCTGGAGGGTTTGTCTACAGTCAGTGTGGCCTTGTTCTTGAACTT CTCATTGTACTTAGTACCACCACTATTAGGATCAATCCTTCCAATCCACTCAAGGCCTCGTCCAGGCCTCTGCTTCACCC AGTGCATCAAGTAGCTGGTGAAGGTGTAGCCAGAAGCCTTGCAGGACAGCTTCACTGAAGCCCCAGGCTTCACAAGCTCA GCCCCAGACTCCTGCAGCTGCAC…	IGHV1-72*01	IGHD2-8*01	IGHJ2*01	Expanded	CLONE D	tgtgcaagatactactatggtaacccttttgactactgg	6	4	1	0	0	1	0	YES	NO
WT_D10_MS3_D6	TTGGGCAGCAGATCCAGGGGCCAGTGGATAGACAGATGGGGGTGTCGTTTTGGCTGAGGAG ACTGTGAGAGTGGTGCCTTGGCCCCAGTAGTCAAAGTAGTACAAGTAAGTATCACCGCCTCTTGCACAGTAATAGACAGC AGAGTCCTCAGATGTCAGGCTGTTGAGGTGCATGTAGGCTGTGCAGGAAGATTGGTCTACAGTTATTGTGGCCCTGCCCT TGAACTTCTGATTGTACCTAGAAGTACCATTCTTAGGATTAATTATTCCAATCCACTCAAGGCTCTTTCCATTGCTCTGC TTCACCCAGTTCATGTTGTAGTCAGTGAATGAGTAACCAGAAGCCTTGCAGGATATCTGCACTGAAGCGCCAGGCTTCAC CAGCTCAGGTCCA…	IGHV1-39*01	IGHD2-3*01	IGHJ2*01	Expanded	CLONE B	tgtgcaagaggcggtgatacttacttgtactactttgactactgg	13	2	0	1	3	7	0	N/A	N/A
WT_D10_MS3_E3	TTAGTTTGGGCAGCAGATCCNGGGGCCAGTGGATAGACAGATGGGGGTGTCGTTTTGGCTGCGGAGA CAGTGACCAGAGTCCCTTGGCCCCAGCAAGCCCCGTCATGACCATAGTCTCTTGCACAGAAATATATGGCTGTGTCCTCA GACTTCAGACTGCTCATTTGCAGGTACAGGGTGTTTTTGGCATTGTCTCTGGAGATGGTGAATCGCCCCTTCACACTGTC TGGATAGTAGGTGTAACTATCACCATTTTTAATGGTTGCGACCCACTCCAGCCTCTTGTCTGGAGTCTGGCGAACCCAAG ACATGCCATAGCTACTGAAAGTGAATCCAGAGGCTGCACAGGAGAGTTTCAGGGACCCTCCAGGCTTCACTAAGTCTCCC CCAGACT…	IGHV5-6*01	IGHD2-7*01	IGHJ3*01	Singleton		tgtgcaagagactatggtcatgacggggcttgctgg	9	2	0	0	4	3	0	N/A	N/A
WT_D10_MS3_F6	CCAGGGGCCAGTGGATAGACAGATGGGGGTGTCGTTTTGGCTGAGGAGACGGTGACTGAG GTTCCTTGACCCCAGTAGTCCATAGCAGAGGAGCTACTACCGTAGTCTTTTGCACAGTAATAGACCGCAGAGTCCTCAGA TGTCAGGCTGCTGAGCTGCATGTAGGCTGTGTTGGAGGATGTGTCTACAGTCAGTGTGGCCTTGCTCTTGAACTTCTCAT TGTAGGTAGTACTACCACTACCGGGATAAATATCTCCAATCCACTCAAGGCCTTGTCCAGGCCTCTGCTTCACCCAGGTT ATCCAGTAGTTGGTGAAGGTGTAGCCAGAAGCCTTGCAGGACATCTTCACTGAAGCCCCAGGCTTCACAAGCTCAGCCCC AGACTCCTGCAGCT…	IGHV1-55*01	IGHD1-1*01	IGHJ4*01	Singleton		tgtgcaaaagactacggtagtagctcctctgctatggactactgg	9	5	1	0	1	2	0	N/A	N/A
WT_D10_MS3_H7	ATCCAGGGGCCAGTGGATAGACAGATGGGGGTGTCGTTTTGGCTGAGGAG ACGGTGACTGAGGTTCCTTGACCCCAGTAGTCCATAGCATAGTAATAGCCGTACCGCCTGGTACAGTAATAAATGCCAGT GTCTTCAGCTCTTAAGCTGTTCATTTGCAGGTAGACACTACTTTTGGAATCATCTCTTGAGATGGTGAACCTCCCTTTCA CAGACTCAGCATAGTATGTTGCATGATTATTAGCTTTGTTTCTAATTTCAGCAACCCACTCAAGCCCCTTCTCTGGAGAC TGGCGGACCCAGTCCATCCAGGCGTCACTAAAAGTGAATCCAGAGGCAGCACAAGAGAGTTTCATGGATCCTCCAGGTTG CACCAAGCCTCCTCCAGACTCCTG…	IGHV6-6*01	IGHD3-1*01	IGHJ4*01	Singleton		tgtaccaggcggtacggctattactatgctatggactactgg	4	4	0	0	0	0	0	N/A	N/A
WT_D10_MS3_H9	AGACAGATGGGGGTGTCGTTTTGGCTGAGGAGACTGTGAGAGTGGT GCCTTGGCCCCAGTAGTCAAAGGGGTTACCATAGTAGTATCTTGCACAATAATAGACCGCAGAGTCCTCAGATGTCAGGC TGCTGAGCTGCATGTAGGCTGTGCTGGAGGGTTTGTCTACAGTCAGTGTGGCCTTGCTCTTGAACTTCTCACTGTACTTA GTACCACCACTATTAGGATCAATCCTTCCAATCCACTCAAGGCCTCGTCCAGGCCTCTGCTTCACCCAGTGCATCAAGTA GCTGGTGAAGGTGTAGCCAGAAGCCTTGCAGGACAGCTTCACTGAAGCCCCAGGCTTCACAAGCTCAGCCCCAGACTCCT GCAGCTGC	IGHV1-72*01	IGHD2-8*01	IGHJ2*01	Expanded	CLONE D	tgtgcaagatactactatggtaacccctttgactactgg	6	4	1	0	0	1	0	YES	NO
WT_D10_MS3_A1	AGGGGCCAGTGGATAGACAGATGGGGGTGTCGTTTTGGCTGAGGAGACGGTGACCGTG GTCCCTGTGCCCCAGACATCGAAGTACCAAGAACTACCGTAGNANNCCCCCGGATCTCTTGTACAGTAATACATGGCTGT GTCCTCAGACTTCAGACTGCTCATTTGTAGGTACAGGGTGTTCCTGTCATTGTCTCTGGAGATGGTGAATCGGCCCTTCA CAGCGTCTGCATAGTAGATGTAATCACCACCACTACTAATGTAAGCGACCCACTCCAGCCTCTTCTCTGGAGTCTGGCGA ACCCAAGACATGGCATAGCTACTGAAAGTGAATCCAGAGGCTGCACAGGAGAGTTTCAGGGACCCTCCAGGCTTCACTAA GCCTTCCCCAGACTCC…	IGHV5-9-1*02	IGHD1-1*01	IGHJ1*03	Singleton		tgtacaagagatccgggggnntnctacggtagttcttggtacttcgatgtctgg	7	3	0	1	0	3	0	N/A	N/A
WT_D10_MS3_G2	GGGCAGCAGATCCAGGGGCCAGTGGNTAGACAGATGGGGGTGTCGTTTTGGCTGAGGAGACTG TGAGAGTGGTGCCTTGGCCCCAGTAGTCAAAGAGCCAGTGTCTTGCACAATAATAGACCGCAGAGTCCTCAGATGTCAGG CTGCTGAGCTGCATGTAGGCTGTGCTGGAGGGTTTGTCTACAGTCAGTGTGGCCTTGCTCTTGAACTTCTCATTGTACTT AGTACCACCACTATTAGGATCAATCCTTCCAATCCACTCAAGGCCTCGTCCAGGCCTCTGCTTCACCCAGTGCATCCAGT AGCTGGTGAAGGTGTAGCCAGAAGCCTCGCAGGACAGCTTCACTGAAGCCCCAGGCTTCACAAGCTCAGCCCCAGACTCC TGCAGCTGC	IGHV1-72*01	IGHD4-1*01	IGHJ2*01	Singleton		tgtgcaagacactggctctttgactactgg	5	5	0	0	0	0	0	NO	NO
WT_D10_MS3_G4	TTAGTTTGGGCAGCAGATCCAGGGGCCAGTGGATAGACAGATGGGGGTGTCGTTTTGGCTGAGGAGACT GTGAGAGTGGTGCCTTGGCCCCAGTAGTCAAGACTACTACCGTAGTAATATCTTGCACAATAATAGACCGCAGAGTCCTC AGATGTCAGGCTGCTGAGCTGCATGTAGGCTGTGCTGGAGGGTTTGTCTACAGTCAGTGTGGCCTTGCTCTTGAACTTCT CATTGTACTTAGTACCACCACTATTAGGATCAATCCTTCCAATCCACTCAAGGCCTCGTCCAGGCCTCTGCTTCACCCAG TGCATCAAGTAGCTGGTGAAGGTGTAGCCAGAAGCCTTGCAGGACAGCTTCACTGAAGCCCCAGGCTTCACAAGCTCAGC CCCAG…	IGHV1-72*01	IGHD1-1*01	IGHJ2*01	Singleton		tgtgcaagatattactacggtagtagtcttgactactgg	5	4	1	0	0	0	0	YES	NO
WT_D10_MS3_G6	AGACAGATGGGGGTGTCGTTTTGGCTGCAGAGACAGTGACCAGA GTCCCTTGGCCCCAGTAAGCAAACCAGGCCGGGGGACTATGTCTTGCACAGTAATACAAGGCCGTGTCCTCAGACCTCAG ACTGCTCATTTGCAGGTACAGGGTGTTCTTGGCATTGTCTCTGGAGATGGTGAATCGACCCTTCACACTGTCTGGATAGT AGGTGTTACCACCACCACCACTAATGGTTGCGACCCACTCCAGCCTCTTCTCCGGAGTCTGGCGAACCCAAGACATGGTA TAGCTACTGAAAGTGAATCCAGAGGCTGCACAGGAGAGTTTCAGGGACCCTCCAGGCTTCACTAAGCCTCCCCCAGACTC CTGCAGCTGC	IGHV5-9*01	IGHD1-1*01	IGHJ3*01	Singleton		tgtgcaagacatagtcccccggcctggtttgcttactgg	4	4	0	0	0	0	0	N/A	N/A
WT_D10_MS3_H5	CAGCAGATCCAGGGGCCAGTGGATAGACAGATGGGGGTGTCGTTTTGGCTGCAGA GACAGTGACCAGAGTCCCTTGGCCCCAGTAAGCAAACCCTCCGTAGTTACCATAGGACCCTCTTGCACAGTAATAGACTG CAGAGTCCTCAGATGTCAGGCTGCGGAGCTCCATGTAGGCTGTGCTGGAGGACTTGTCTACAGTCAATGTGGCCTTGCCC TTGAACTTCTGGTTGTAGCTAGTTCCACCATTGTTAGGATTAATATCTCCAATCCACTCAAGGCTCTTTCCATGGCTCTG CTTCACCCAGTTCATGTAGTAGTCAGTGAACGTGTATCCAGCAGCCTTACAGGATATCTTCACTGAAGCCCCAGGCTTCA CCAGCTCAGGTCCAGACTC…	IGHV1-26*01	IGHD2-8*01	IGHJ3*01	Singleton		tgtgcaagagggtcctatggtaactacggagggtttgcttactgg	6	5	0	0	1	0	0	N/A	N/A
DDX1 cKO_D10_MS1_A12	TTAGTTTGGGCAGCAGATCCAGGGGCCAGTGGATAGACAGATGGGGGTGTCGTTTTGGCTGCAG AGACAGTGACCAGAGTCCCTTGGCCCCAGTAAGCAAACCAGGCACTACCGTAGTAATCTCCTCTTGCACAGAAATAGACC GCAGAGTCCTCAGATGTCAGGCTGTGGAGCTCCATGTACGCTGTGCTGGAGGATGTGTCTACAGTCAATGTGGCCTTGCC CTTGAACTTCTCATTGTACTTAGTACTACCATCTCTAGGATAAATCCATCCAATCCACTCAAGTCCCTGTCCAGGCCTCT GCTTCACCCAGTTTATATCGTAGCTTGTGAAGGTGTAGCCAGAAGCCTTGCAGGACAACTTCACTGAAGCCCCAGGCTTC ACCAGCTCAG…	IGHV1-85*01	IGHD1-1*01	IGHJ3*01	Singleton		tgtgcaagaggagattactacggtagtgcctggtttgcttactgg	2	2	0	0	0	0	0	N/A	N/A
DDX1 cKO_D10_MS1_A3	TTAGTTTGGGCAGCAGATCCAGGGGCCAGTGGATAGACAGATGGGGGTGTCGTTTTGGCTGAGGA GACGGTGACTGAGGTTCCTTGACCCCAGTAGTCCATAGCATAGTAATAGGGTAACCATCTTGCACAGTAATAGACCGCAG AGTCCTCAGATGTCAGGCTGCTGAGCTGCATGTAGGCTGTGCTGGAGGATGTGTCTACAGTCAGTGTGGCCTTGCTCTTG AACTTCTCATTGTAGTTAGTACTACCACTACCAGGATAAATATCTCCAATCCACTCAAGGCCTTGTCCAGGCCTCTGCTT CACCCAGGTTATCCAGTAGCTGGTGAAGGTGTAGCCAGAAGCCTTGCAGGACATCTTCACTGAAGCCCCAGGCTTCACAA GCTCAGCCC…	IGHV1-55*01	IGHD2-3*01	IGHJ4*01	Singleton		tgtgcaagatggttaccctattactatgctatggactactgg	3	3	0	0	0	0	0	N/A	N/A
DDX1 cKO_D10_MS1_A4	AGCAGATCCAGGGGCCAGTGGATAGACAGATGGGGGTGTCGTTTTGGCTGAGGAGACGGT GACCGTGGTCCCTGTGCCCCAGACATCGAAGTATCCGTAGTTACTATAGTCCCCTGCACAGTAATAGACTGCAGAGTCCT CAGATGTCAGGCTGTTGAGCTGCATGTAGGCTGTGCTGGAAGATTGGTCTACAGTCAATGTGGCCTTGCCCTTGAACTTC TGATTGTAGCTAGTAGTACCATAGTTAGGATTAATTACTCCAATCCACTCAAGGCTCTTTCCATTGCTCTGCTTCACCCA GTTCATGTTGTAGTCAGTGAATGAGTAACCAGAAGCCTTGCAGGATATCTTCACTGAAGCGCCAGGCTTCACCAGCTCAG GTCCAGACTCCTGC…	IGHV1-39*01	IGHD2-5*01	IGHJ1*03	Singleton		tgtgcaggggactatagtaactacggatacttcgatgtctgg	1	1	0	0	0	0	0	N/A	N/A
DDX1 cKO_D10_MS1_B7	GTTAGTTTGGGCAGCAGATCCAGGGGCCAGTGGATAGACAGATGGGGGTGTCGTTTTGGCTGAG GAGACTGTGAGAGTGGTGCCTTGGCCCCAGTAGTCAAAGTAGTACGGCCGTATTCCCCTTGCACAATAATAGACCGCAGA GTCCTCAGATGTCAGGCTGCTGAGCTGCATGTAGGCTGTGCTGGAGGGTTTGTCTACAGTCAGTGTGGCCTTGCTCTTGA ACTTCTCATTGTACTTAGTACCACCACTATTAGGATCAATCCTTCCAATCCACTCAAGGCCTCGTCCAGGCCTCTGCTTC ACCCAGTGCATCCAGTAGCTGGTGAAGGTGTAGCCAGAAGCCTTGCAGGACAGCTTCACTGAAGCCCCAGGCTTCACAAG CTCAGCCCCA…	IGHV1-72*01	IGHD5-2*01	IGHJ2*01	Singleton		tgtgcaaggggaatacggccgtactactttgactactgg	3	3	0	0	0	0	0	NO	NO
DDX1 cKO_D10_MS1_D11	TTGGGCAGCAGATCCNGGGGCCAGTGGATAGACAGATGGGGGTGTCGTTTTGGCTGAGG AGACTGTGAGAGTGGTGCCTTGGCCCCAGTAGTCAAAGGGGTTACCATAGTAGTATCTTGCACAATAATAGACCGCAGAG TCCTCAGATGTCAGGCTGCTGAGCTGCATGTAGGCTGTGCTGGAGGGTTTGTCTACAGTCAGTGTGGCCTTGCTCTTGAA CTTCTCACTGTACTTAGTACCACCACTATTAGGATCAATCCTTCCAATCCACTCAAGGCCTCGTCCAGGCCTCTGCTTCA CCCAGTGCATCAAGTAGCTGGTGAAGGTGTAGTCAGAAGCCTTGCAGGACAGCTTCACTGAAGCCCCAGGCTTCACAAGC TCAGCCCCAGACTCC…	IGHV1-72*01	IGHD2-8*01	IGHJ2*01	Expanded	CLONE E	tgtgcaagatactactatggtaacccctttgactactgg	7	4	2	0	0	1	0	YES	NO
DDX1 cKO_D10_MS1_D7	GGGGCCAGTGGATAGACAGATGGGGGTGTCGTTT TGGCTGAGGAGACTGTGAGAGTGGTGCCTTGGCCCCAGTAGTCAAAGGGGTTACCATAGTAGTATCTTGCACAATAATAG ACCGCAGAGTCCTCAGATGTCAGGCTGCTGAGCTGCATGTAGGCTGTGCTGGAGGGTTTGTCTACAGTCAGTGTGGCCTT GCTCTTGAACTTCTCACTGTACTTAGTACCACCACTATTAGGATCAATCCTTCCAATCCACTCAAGGCCTCGTCCAGGCC TCTGCTTCACCCAGTGCATCAAGTAGCTGGTGAAGGTGTAGCCAGAAGCCTTGCAGGACAGCTTCACTGAAGCCCCAGGC TTCACAAGCTCAGCCCCAGACTCCTGCAGCTGCACCTCGA…	IGHV1-72*01	IGHD2-8*01	IGHJ2*01	Expanded	CLONE E	tgtgcaagatactactatggtaacccctttgactactgg	7	5	1	0	0	1	0	YES	NO
DDX1 cKO_D10_MS1_E1	GGGGCCAGTGGATAGACAGATGGGGGTGTCGTTTTGGCTGAGG AGACTGTGAGAGTGGTGCCTTGGCCCCAGTAGTCAAAGTGGTAGTTACTCCCCCTTCTTGCACAGTAATAGACTGCAGAG TCCTCAGATGTCAGGCTGTTGAGTTCCATATAGGCTGTGCTGGAGGACTTGTCAACAGTCAATGTGGCCTTGCCCTTGAA CTTCTGGTAGTAGGTAGAACCACCGTTGTAAAAATTAATAACTCCAATCCACTCAAGGCTCTTTCCAAGGCTCTGCTTCA CCCAGTTCATATAGTAGTCAGTGAATGTGTATCCAGAAGCCTTACAGGACATCTTCACTGAAGCCCCAGGCTTCACCAGC ACAGGTCCAGACTCCTGCAGCTGC	IGHV1-19*01	IGHD1-1*01	IGHJ2*01	Singleton		tgtgcaagaagggggagtaactaccactttgactactgg	11	3	0	1	3	4	0	N/A	N/A
DDX1 cKO_D10_MS1_E2	TTTGGGCAGCAGATCCAGGGGCCAGTGGATAGACAGATGGGGGTGTCGTTTTGGCTGCAG AGACAGTGACCAGAGTCCCTTGGCCCCAGTAAGCAAACCAGGCGTGGCTACTACCGTANCCTCTTGCACAGTAATAGACC GCAGAGTCCTCAGATGTCAGGCTGCTGAGCTGCATGTAGGCTGTGCTGGAGGATGTGTCTACAGTCAGTGTGGCCTTGCT CTTGAACTTCTCATTGTAGTTAGTACTACCACTACCAGGATAAATATCTCCAATCCACTCAAGGCCTTGTCCAGGCCTCT GCTTCATCCAGGTTATCCAGTAGCTGGTGATGGTGTAGCCAGAAGCCTTGCAGGACATCTTCACTGAAGCCCCAGGCTTC ACAAGCTCAGCCCC…	IGHV1-55*01	IGHD1-1*01	IGHJ3*01	Singleton		tgtgcaagaggntacggtagtagccacgcctggtttgcttactgg	5	3	1	1	0	0	0	N/A	N/A
DDX1 cKO_D10_MS1_E4	TTAGTTTGGGCAGCAGATCCAGGGGCCAGTGGATAGACAGATGGGGGTGTCGTTTTGGCTGAGGAGA CTGTGAGAGTGGTGCCTGGGCCCCAGTAGTCAAAGTAGGAATCATAGTAGAGATATCTTGCACAATAATAGACCGCAGAG TCCTCAGATGCCAGGCTGCTGAGCTGCATGTAGGCTGTNNNNNNGGGTTTGTCTACAGTCAGTGTGGCCTTGCTCTTGAA CCTCTCATTGTACTTAGTACCACCACTATTAGGATCAATCCTTCCAATCCACTCAAGGCCTCGTCCAGGCCTCTGCTTCA CCCAGTGCATCCAGTAGCTGGTGAAGGTGTAGCCAGAAGCCTTGCAGGACAGCTTCACTGAAGCCCCAGGCTTCACAAGC TCAGCCC…	IGHV1-72*01	IGHD2-4*01	IGHJ2*01	Singleton		tgtgcaagatatctctactatgattcctactttgactactgg	6	4	0	0	0	2	0	NO	YES
DDX1 cKO_D10_MS1_A5	GTGGATAGACAGATGGGGGTGTCGTTTTGGCTGAGGAGACTGTGAGAGTGG TGCCTTGGCCCCAGTAGCTCCATAGTAGGCCTGATCTTGCACAGAAATAGACCGCAGAGTCCTCAGATGTCAGGCTGCGG AGCTCCATGTACGCTGTGCTGGAGGATTTGTCTGCAGTCAGTGTGGCCTTGCCCTTGAACTTCTCATTGTAGTAAGTATT ACCACTTCTAGGATAAATCTCTCCAATCCACTCAAGGCCCTGTCCAGTTCTCTGCTTCACCCAGCTTATACCATAGCTTG TGAAGGTGTAGCCAGAAGCCTTGCAGGACAGCTTCACTGAAGCCCCAGGCCTCGCCAGCTCAGCTCCAGACTCCTGCAGC TGC	IGHV1-81*01	IGHD2-7*01	IGHJ2*01	Singleton		tgtgcaagatcaggcctactatggagctactgg	2	2	0	0	0	0	0	N/A	N/A
DDX1 cKO_D10_MS1_D9	AGACAGATGGGGGTGTCGTTTTGGCTGAG GAGACGGTGACCGTGGTCCCTGTGCCCCAGACATCGAAGTACCAGTAGGGGCTACTACCGTAGTAATCAAAATCTCTTGC ACAGTAATAGACTGCAGAGTCCTCAGATGTCAGGCTGCGGAGCTCCATGTAGGCTGTGCTGGAGGACTTGTCTACAGTCA ATGTGGCCTTGCCCTTGAACTTCTGGTTGTAGCTAGTACCACCATTGTTAGGATTAATATCTCCAATCCACTCAAGGCTC TTTCCATGGCTCTGCTTCACCCAGTTCATGTAGTAGTCAGTGAACGTGTATCCAGAAGCCTTACAGGATATCTTCACTGA AGCCCCAGGCTTCACCAGCTCAGGTCCAGACTCCTGCAGCTGCAC…	IGHV1-26*01	IGHD1-1*01	IGHJ1*03	Singleton		tgtgcaagagattttgattactacggtagtagcccctactggtacttcgatgtctgg	4	4	0	0	0	0	0	N/A	N/A
DDX1 cKO_D10_MS1_E8	GGGGCCAGTGGATAGACAGATGGGGGTGTCGTTTTGGCTGAGGAGACGGTGACTGAGGTT CCTTGACCCCAGTAGTCCATAGCATAGTAATAACCCTCATGTCTCACACAGTAATACATGGCTGTGTCCTCAGTTTTCAA GTTGTTCATTTGCAGATAGAGCATGCTTTCTGAATCATCTCTGGAGATGGTGAATCTGTCTTTCACTGAATCGGCATAAT ATGTTGCATAATTATTACTTTTACTTCTTATGCGAGCAACCCATTCCAAACCCTTTCCTGGAGCCTGGCGGACCCAGTTC ATGGCGTAGGTATTGAAGCTGAATCCAGAGGCTGCACATGAGAGTTTCAATGACCCTTTAGGCTGCACCAATCCTCCACC AGACTCCTGCAGCT…	IGHV10-1*01	IGHD2-3*01	IGHJ4*01	Singleton		tgtgtgagacatgagggttattactatgctatggactactgg	4	4	0	0	0	0	0	N/A	N/A
DDX1 cKO_D10_MS1_G3	AGACAGATGGGGGTGTCGTTTTGGCTGAGGAGACGGTGACCGTGGT CCCTGTGCCCCAGACATCGAAGTACCAAAAGTTACCATATCTTGCACAATAATAGACCGCAGAGTCCTCAGATGTCAGGC TGCTGAGCTGCATGTAGGCTGTGCTGGAGGGTTTGTCTACAGTCAGTGTGGCCTTGCTCCTGAACTTCTCATTGTAGTTA GTACCACCACTATTAGGATCAATCCTTCCAATCCACTCAAGGCCTCGTCCAGGCCTCTGCTTCACCCAGTGCATCCAGTA GCTGGTGAAGGTGTAGCCAGAAGCCTTGCAGGACAGCTTCACTGAAGCCCCAGGCTTCACAAGCTCAGCCCCAGACTCCT GCAGCTG	IGHV1-72*01	IGHD2-8*01	IGHJ1*03	Singleton		tgtgcaagatatggtaacttttggtacttcgatgtctgg	5	3	0	0	0	2	0	NO	NO
DDX1 cKO_D10_MS1_A7	AGACAGATGGGGGTGTCGTTTTGGCTGAGGAGACTGTGAGAGTGGTG CCTTGGCCCCAGTAGTTCTCGTCGTAACCATAGAGTCTTGCACAGTAATAGACTGCAGAGTCCTCAGATGTCAGGCTGCT CAGTTGCATGTAGGCTGTGCTGGAGGATTTGTCTGCAGTCAATGTGGCCTTGTCCTTGAACTTCCGATTGTACTTAGTAT AACCACTGCTAGGATTAATGTATCCAATCCATTCCAGACCCTGTCCAGGCCTCTGTTTTACCCAGTGCATCGTGTAGCTA GTAAAGGTGTAGCCAGAAGCCTTGCAGGACATCTTCACTGAGGCACCAGGTCTTGCCAGTTCAGCCCCAGACTCCTGCAG CTGC	IGHV1-4*01	IGHD2-7*01	IGHJ2*01	Singleton		tgtgcaagactctatggttacgacgagaactactgg	3	2	0	0	0	1	0	N/A	N/A
DDX1 cKO_D10_MS1_B12	TTAGTTTGGGCAGCAGATCCAGGGGCCAGTGGATAGACAGATGGGGGTGTCGTTTTGGCTGAGGAG ACTGTGAGAGTGGTGCCTTGGCCCCAGTAGTCAAAGTAGGAGTAGTAAGTATCCTGTCGCACACAGTAATACATGGCTGT GTCCTCAGTTTTCAAGTTGTTCATTTGCAGATAGAGCATGGTTTCTGAATCATCTCTGGAGATGGTGAATCTGTCTTTCA CTGAATCGGCATAATATGTTGCATAATTATTACTTTTACTTCTTATGCGAGCAACCCATTCCAAACCCTTTCCTGGAGCC TGGCGGACCCAGTTCATGGCGTAGGTATTGAAGCTGAATCCAGAGGCTGCACATGAGAGTTTCAATGACCCTTTAGGCTG CACCAATC…	IGHV10-1*01	IGHD2-3*01	IGHJ2*01	Singleton		tgtgtgcgacaggatacttactactcctactttgactactgg	6	4	0	0	0	1	1	N/A	N/A
DDX1 cKO_D10_MS1_C2	GGGGCCAGTGGANAGACAGATGGGGGTGTCGTTTTGGCTGAGGAGACGG TGACCGTGGTCCCTGTGCCCCAGACATCTTCGTAGTTACTATAGTAGGCTTTTCTTGCACAGTAATAGACCGCAGAGTCC TCAGATGTTAGGCTGCTGAGCTGCATGTAGGCAGTGCTGGAGGATGTGTCTGCCGTCAGTGTGGCCTTGCCCTTGAACTT CTCATTGTACTTAGTATTACCACTTCCAGGATAAATCCATCCAATCCACTCAAGTCCCTGTCCAGGCCTCTGCTTCACCC AGTGTATATANNNNCTTGTGAAGCTGTAGCCAGAAGCCTTGCAGGATATCTTCACTGAAGCCCCAGGCTTCACCAGCTCA GGTCCAGACTCCTGCAGCTGC	IGHV1-66*01	IGHD2-5*01	IGHJ1*03	Singleton		tgtgcaagaaaagcctactatagtaactacgaagatgtctgg	6	2	4	0	0	0	0	N/A	N/A
DDX1 cKO_D10_MS1_C9	ATCCAGGGGCCAGTGGATAGACAGATGGGGGTGTCGTTTTGGCTGAGGA GACTGTGAGAGTGGTGCCTTGGCCCCAGTAGTCAGAACTACCGTAGTAATAATCCCCTCTTGCACAATAATAGACCGCAG AGTCCTCAGATGTCAGGCTGCTGAGCTGCATGTAGGCTGTGCTGGAGGATTTGTCTACAGTCAGTGTGGCCTTGCTCCTG AACTTCTCATTGTAGTTAGTATCACCATTGCTAGGATTAATATTTCCAATCCACTCAAGGCCTTGTCCAGGCCTCTGCTT CACCCAGTGCATCCAGTAGCTGGTGAAGGTGTAGCCAGAAGCCTTGCAGGACAGCTTCACTGAAGCCCCAGGCTTCACCA GTTCAGTCCCAGACTCCTGCAGCTGC	IGHV1-53*01	IGHD1-1*01	IGHJ2*01	Singleton		tgtgcaagaggggattattactacggtagttctgactactgg	6	4	0	0	1	1	0	N/A	N/A
DDX1 cKO_D10_MS1_D11	ATCCAGGGGCCAGTGGATAGACAGATGGGGGTGTCGTTTTGGCTGAGGA GACGGTGACCGTGGTCCCTGTGCCCCAGACATCGAAGTACCAGTCCCTACTACCGTAGTGGTCTCTTGCACAGTAATAGA CTGCAGAGTCCTCAGATGTCAGGCTGCGGAGCTCCATGTAGGCTGTGCTGGAGGACTTGTCTACAGTCAATGTGGCCTTG CCCTTGAACTTCTGGTTGTAGCTAGTACCACCATTGTTAGGATTAATATCTCCAATCCACTCAAGGCTCTTTCCATGGCT CTGCTTCACCCAGTTCATGTAGTAGTCAGTGAACGTGTATCCAGAAGCCTTACAGGATATCTTCACTGAAGCCCCAGGCT TCACCAGCTCAGGTCCAGACTCCTG…	IGHV1-26*01	IGHD1-1*01	IGHJ1*03	Singleton		tgtgcaagagaccactacggtagtagggactggtacttcgatgtctgg	3	3	0	0	0	0	0	N/A	N/A
DDX1 cKO_D10_MS1_D6	TTAGTTTGGGCAGCAGATCCAGGGGCCAGTGGATAGACAGATGGGGGTGTCGTTTTGGCTGCAGAGA CAGTGACCAGAGTCCCTTGGCCCCAGTAAGAAAACCAGGCCTGGACGTAGTGACTATAGTACCCCCCTCTCACACAGTAA TACATGGCTGTGTCCTCAGTTTTCAGGTTGTTCATTTGCAGATAGAGCATGCTTTGTGAATCATCTCTGGAGATGGTGAA TCTGTCTTTCACTGAATCGGCATAATATGTTGCATAATTACTACTTTTACTTCTTATGCGAGCAACCCATTCCAAACCCT TTCCTGGAGCCTGGCGTACCCAGTGCATGGCATAGGTATTGAAGGTGAAATCAGAGGCGGCACATGAGAGTTTCAATGAT CCTTTAG…	IGHV10-3*01	IGHD2-5*01	IGHJ3*01	Singleton		tgtgtgagaggggggtactatagtcactacgtccaggcctggttttcttactgg	6	4	1	1	0	0	0	N/A	N/A
DDX1 cKO_D10_MS1_D7	ATCCAGGGGCCAGTGGATAGACAGATGGGGGTGTCGTTTTGGCTGC AGAGACAGTGACCAGAGTCCCTTGGCCCCAGTAAGCAAAACAGGCGCCTCCCGTGTCTCTTGCACAGTAATAGACTGCAG AGTCCTCAGATGTGAGGCTGCGGAGCTCCATGTAGGCTGTGCTGGAGGACTTGTCAACAGTCAATGTGGCCTTGCCCTTA AACTTCTGGTTGTAGCTAGAACCACCATTGTTAGGATTAATATCTCCAATCCACTCAAGGCTCTTTCCATGGCTCTGCTT CACCCAGTTCATGTAGTAGTCAGTGAACGTGTATCCAGAAGCCTCACAGGATATCTTCACTGAAGCCCCAGGCTTCACCA GCTCAGGTCCAGACTCCTGCAGCTGCAC…	IGHV1-26*01	IGHD3-2*02	IGHJ3*01	Singleton		tgtgcaagagacacgggaggcgcctgttttgcttactgg	9	5	0	0	1	3	0	N/A	N/A
DDX1 cKO_D10_MS1_G8	GGGGCCAGTGGATAGACAGATGGGGGTGTCGTTTTGGCTGAGGAGACTGTGAGAGTGGT GCCTTGGCCCCAGTAGGAAGACCCGTAGCTACTAGAGTGGAATCTTGCACAGAAATAGACCGCAGAGTCCTCAGATGTCA GGCTGCGGAGCTCCATGTACGCTGTGCTGGAGGATTTGTCTGCAGTCAGTGTGGCCTTGCCCTTGAAGTTCTCATTGTAG TAAGTATTACCACTTCTAGGATAAATCTCTCCAATCCACTCAAGGCCCTGTCCAGTTCTCTGCTTCACCCAGCTTATACC ATAGCTTGTGAAGGTGTAGCCAGAAGCCTTGCAGGACAGCTTCACTGAAGCCCCAGGCCTCGCCAGCTCAGCTCCAGACT CCTGCAGCTG	IGHV1-81*01	IGHD2-8*01	IGHJ2*01	Singleton		tgtgcaagattccactctagtagctacgggtcttcctactgg	2	1	0	0	0	1	0	N/A	N/A
DDX1 cKO_D10_MS1_C6	GGGGCCAGTGGATAGACAGATGGGGGTGTCGTTTTGG CTGAGGAGACTGTGAGAGTGGTGCCTTGGCCCCAGTAGTCAAAGTAGTAGGAACCATCCCCCTCTCTTGCACAGTAATAC ATGGCTGTGTCCTCAGACTTCAGATGGCTCATTTGCAGGTACAGGTTGTTCTTGGCATTGTCTCTGGAGATGGTGAATCG GCCCTTTACATTGTCTGGATAGTAGGTGTAACTACCACCATCACTAATGGTTGCGACCCACTCCAGCCTCTTTTCCGGAG TCTGGCGAACCCAAGACATGGCATAGCTACTGAAAGTGAATCCAGAGGCTGCACAGGAGAGTTTCAGGGACCCTCCAGGC TTCACTAAGCCTCCCCCAGACTCCTGCAGCTGCACCTC	IGHV5-4*01	IGHD2-3*01	IGHJ2*01	Singleton		tgtgcaagagagggggatggttcctactactttgactactgg	3	3	0	0	0	0	0	N/A	N/A
DDX1 cKO_D10_MS1_C7	GGGGCCAGTGGATAGACAGATGGGGGTGTCGTTTTG GCTGCAGAGACAGTGACCAGAGTCCCTTGGCCCCAGTAAGCAAAGACCGTCCCAGTCTCTCTTGCACAGTAATAGACTGC AGAGTCCTCAGATGTCAGGCTGCGGAGCTCCATGTAGGCTGTGCTGGAGGACTTGTCTACAGTCAATGTGGCCTTGCCCT TGAACTTCTGGTTGTAGCTAGTACCACCATTGTTAGGATTAATATCTCCAATCCACTCAAGGCTCTTTCCATGGCTCTGC TTCACCCAGTTCATGTAGTAGTCAGTGAACGTGTATCCAGAAGCCTTACAGGATATCTTCACTGAAGCCCCAGGCTTCAC CAGCTCAGGTCCAGACTCCTGCAGCTGCACCTCGAATT	IGHV1-26*01	IGHD4-1*01	IGHJ3*01	Singleton		tgtgcaagagagactgggacggtctttgcttactgg	4	4	0	0	0	0	0	N/A	N/A
DDX1 cKO_D10_MS1_H10	GGGGCCAGTGGATAGACAGATGGGGGTGTCGTTTTGGCTGCAGAGACAGTGACCAGA GTCCCTTGGCCCCAGTAAGCAAACCAGGAACTACCGTAGTAATATCCTCTCACACAGTAATACATGGCTGTGTCCTCAGT TTTCAGGTTGTTCATTTGCAGATAGAGCATGCTTTGTGAATCATCTCTGGAGATGGTGAATCTGTCTTTCACTGAATCGG CATAATATGTTACATCATTACTACTTTTACTTCTTATGCGAGCAACCCATTCCAAACCCTTTCCTGGAGCCTGGCGGACC CAGTGCATGGCATAGGTATTGAAGGTGAAACCAGAGGCGGCACATGTGAGTTTCAATGATCCTTTAGGCTGCACCAATCC TCCACCAGACTCCTGCA…	IGHV10-3*01	IGHD1-1*01	IGHJ3*01	Singleton		tgtgtgagaggatattactacggtagttcctggtttgcttactgg	7	5	0	0	2	0	0	N/A	N/A
DDX1 cKO_D10_MS1_H5	ATCCAGGGGCCAGTGGATAGACAGATGGGGGTGTCGTTTTGGCTG AGGAGACTGTGAGAGTGGTGCCTTGGCCCCAGTAGTCAGGGGCNANTACCGTAGTAATACCCCTTCTTGCACAGTAATAG ACCGCAGAGTCCTCAGATGTCAGGCTGCTGAGCTGCATGTAGACTGTGCTGGAGGATGTGTCTACAGTCAATGTGGCCTT GCCCTTGAACTTTTGATTGTAGTTAGTATCACTATCAGAAGGATCAATCACTCCGATCCACTCAAGGCCTTGTCCAGGCC TCTGCTTTACCCAGTGCATCCAGTAGCTGGTGAAGGTGTAGCCAGAAGCCTTGCAGGACAACTTCACTGAAGTCCCAGGC CTCACCAGCTCAGCCCCAGACTCCTGCAG…	IGHV1-59*01	IGHD1-1*01	IGHJ2*01	Singleton		tgtgcaagaaggggtattactacggtantngcccctgactactgg	7	5	0	0	1	1	0	N/A	N/A
DDX1 cKO_D10_MS1_B4	GGGGCCAGTGGATAGACAGATGGGGGTGTCGTTTTGGCTGAGGAGACGGTGACCG TGGTCCCTGTGCCCCAGACATCGAAGTACCTACGGAAGGATAGTCTTGCACAGTAATAAAGGGCTGTGTCCTCAGATCTC ACTTTGCTCATTTGCAGGTACAGCGTATTTTTGGCGTTGTCTCTGGAGATGATGAATTTATCCTTTAGAGATGGTGCATA GTTTATTGTACTGCTATCTGGATTAATTTCTCCAATCCATTCTAGTCCTTTCCCTGGAGCCCGCCGAACCCAACTCATCC AGTATCTACTAAAATCGATTCCTGAGGCTGCACAGGAGAGTTTCAGGGATCCTCCAGGCTGCACCAGGCCACCTCCAGAC TCCTGCAGCTGCACCT	IGHV4-1*01	IGHD2-4*01	IGHJ1*03	Singleton		tgtgcaagactatccttccgtaggtacttcgatgtctgg	5	5	0	0	0	0	0	N/A	N/A
DDX1 cKO_D10_MS1_B5	AGACAGATGGGGGTGTCGTTTTGGCTGAGGAGACTGTGAGAGTGG TGCCTTGGCCCCAGTAGTCAAAGATACTACCGTAGTAATATCTTGCACAATAATAGACCGCAGAGTCCTCAGATGTCAGG CTGCTGAGCTGCATGTAGGCTGTGCTGGAGGGTTTGTCTACAGTCAGTGTGGCCTTGCTCTTGAACTTCTCATTGTACTT AGTACCACCACTATTAGGATCAATCCTTCCAATCCACTCAAGGCCTCGTCCAGGCCTCTGCTTCACCCAGTGCATCCAGT AGATGGTGAAGGTGTTGCCAGAAGCCTTGCAGGACAGCTTCACTGAAGCCCCAGGCTTCACAAGCTCAGCCCCAGACTCC TGCAGCTGCACCT	IGHV1-72*01	IGHD1-1*01	IGHJ2*01	Singleton		tgtgcaagatattactacggtagtatctttgactactgg	6	4	2	0	0	0	0	NO	NO
DDX1 cKO_D10_MS1_B6	ATCCAGGGGCCAGTGGATAGACAGATGGGGGTGTCGTTTTGGCTGAGGAG ACTGTGAGAGTGGTGCCTTGGCCCCAGTAGTCGTCGTAATCATCCCCCCGTCTTCTTGCACAGTAATAGACCGCAGAGTC CTCAGATGTCAGGCTGCTGAGTTGCATGTAGGCTGTGCTGGAGGATTTGTCTACAGTCAGTGTGGCCTTGCTCTTGAACT TCTCATTGTAGTTAGTACTACCACTATTAGGATGAATCATTCCAATCCACTCAAGGCCTTGTCCAGGCCTCTGCTTCACC CAGTGCATCCAGTAGCTGGTGAAAGTGTAGCCAGAAGCCTTGCAGGACAACTTCACTGAAGCCCCAGGCTTTACCAGCTC AGCCCCAGACTCCTGCAGCTGCAC…	IGHV1-64*01	IGHD2-4*01	IGHJ2*01	Singleton		tgtgcaagaagacggggggatgattacgacgactactgg	4	4	0	0	0	0	0	N/A	N/A
DDX1 cKO_D10_MS1_B8	GGGGCCAGTGGATAGACAGATGGGGGTGTCGTTTTGGCTGC AGAGACAGTGACCAGAGTCCCTTGGCCCCAGTAAGCAAACCAAAGGGCTCCATCATAGGACCCATATCTTGCACAGTAAT AAGTGGCACTGTCCTCAGCTCTCAGGGCATTCATTTGAAGATAGAGGATGCTTTGGGAATTATCTCTGGAGATGGTGAAC CGACCCTTCACAGATGCACTGTACTCTGTTGTGTAACCATTAGCTTTGTTTCTAATAAAACCCAACCACTCAAGTGCCTT CCCTGGAGGCTGGCGGACCCAGCTCATGTAGTAATCAGTGAAGGTGAATCCAGAAGCTGCACAGGAGAGACTCAGAGAAC CCCCAGGCTGTACCAAGCCTCCTCCAGACTCCT…	IGHV7-3*01	IGHD2-3*01	IGHJ3*01	Singleton		tgtgcaagatatgggtcctatgatggagccctttggtttgcttactgg	3	3	0	0	0	0	0	N/A	N/A
DDX1 cKO_D10_MS1_B9	AGACAGATGGGGGTGTCGTTTTGGCTGAGGAGACTGTGAGAGTGGT GCCTTGGCCCCAGTAGTCAAAGCGTCCCGTCGTAACCATATGATCTCTCACACAGTAATACATGGCTGTGTCCTCAGTTT TCAGGTTGTTCATTTGCAGATAGAGCATGCTTTGTGAATCATCTCTGGAGATGGTGAATCTGTCTTTCACTGAATCGGCA TAATATGTTGCATAATTACTACTTTTACTTCTTATGCGAGCAACCCATTCCAAACCCTTTCCTGGAGCCTGGCGGACCCA GTGCATGGCATAGGTATTGAAGGTGAAACCAGAGGCGGCACATGAGAGTTTCAATGATCCTTTAGGCTGCACCAATCCTC CACCAGACTCCTGCAGCTG	IGHV10-3*01	IGHD2-7*01	IGHJ2*01	Singleton		tgtgtgagagatcatatggttacgacgggacgctttgactactgg	4	4	0	0	0	0	0	N/A	N/A
DDX1 cKO_D10_MS1_C10	AGACAGATGGGGGTGTCGTTTTGGC TGAGGAGACGGTGACCGTGGTCCCTGTGCCCCAGACATCGAAGTACCCTGTCCCACCGGATCTTGCACAGAAATAGACCG CAGAGTCCTCAGAGGTCAGGCTGCTGAGCAACATGTAGGCTGTGCTGGAGGATTTGTCTACAGTAAGTGTGGCCTTGCCC TTGAACTTCTCATTGTAGTAAGTACTACCACTTCCAGGAAAAATCCATCCAATCCACTCAAGTCCCTGTCCAGGCCTCTG CTTCACCCAGTTTATATAGTAGTCAGTGAAGGTGTAGCCAGAAGCCTTGCAGGATATCTTCACTGAAGCCCCAGGCTTCA CCAGCTCAGGTCCAGACTCCTGCAGCTGCACCTCGAATT	IGHV1-75*01	IGHD4-1*01	IGHJ1*03	Singleton		tgtgcaagatccggtgggacagggtacttcgatgtctgg	4	4	0	0	0	0	0	N/A	N/A
DDX1 cKO_D10_MS1_G5	GGGGCCAGTGGATAGACAGATGGGGGTGTCGTTTTGGCNGGNGAGACTGTGAGAGT GGTGCCTTGGCCCCAGTAGCCCAAGTTACCCTCCGATCTTGCACAGAAATAGACCGCAGAGTCCTCAGATGTCAGGCTGC GGAGCTCCATGTACGCTGTGCTGGAGGATTTGTCTGCAGTCAGTGTGGCCTTGCCCTTGAACTTCTCATTGTAGTAAGTA TTACCACTTCTAGGATAAATCTCTCCAATCCACTCAAGGCCCTGTCCAGTTCTCTGCTTCACCCAGCTTATACCATAACT TGTGAAGGTGTAGCCAGAAGCCTTGCAGGACAGCTTCACTGAAGCCCCAGGCCTCGCCAGCTCAGCTCCAGACTCCTGCA GCTGCAC	IGHV1-81*01	IGHD2-3*01	IGHJ2*01	Singleton		tgtgcaagatcggagggtaacttgggctactgg	3	2	1	0	0	0	0	N/A	N/A
DDX1 cKO_D10_MS1_E6	GGGGCCAGTGGATAGACAGATGGGGGTGTCGTTTTGGCTGAGGAGACTGTGAGAG TGGTGCCTTGGCCCCAGTAGTCAAAGTAGACCGTAGTAATCGATCTTGCACAGTAATAGACTGCAGAGTCTTCAGATGTC AGGCTGCGGAGCTCCATGTAGGCTGTGCTGGAGGACTTGTCTACAGTCAATGTGGCCTTGCCCTTGAACTTCTGGTTGTA CTTAGTACCACCATTGTTAGGATTAATATCTCCAATCCACTCAAGGCTCTTTCCATGGCTCTGCTTCACCCAGTTCATGT AGTAGTCAGTGAACGTGTATCCAGAAGCCTTACAGGATATCTTCACTGAAGCCCCAGGCTTCACCAGCTCAGGTCCAGAC TCCTGCAGCTGCACCT	IGHV1-26*01	IGHD1-1*01	IGHJ2*01	Singleton		tgtgcaagatcgattactacggtctactttgactactgg	7	4	0	0	0	3	0	N/A	N/A
DDX1 cKO_D10_MS1_F1	TAGACAGATGGGGGTGTCGTTTTGGC TGAGGAGACTGTGAGAGTGGTGCCTTGGCCCCAGTAGCCGTAGNNNNNACCGTAGTTCTCTCTTGCACAGTAATAGACTG CAGAGTCCTCAGATGTCAGGCTGCGGAGCTCCATGTAGGCTGTGCTGGAGGACTTGTCTACAGTCAATGTGGCCTTGCCC TTGAACTTCTGGTTGTAGCTAGTACCACCATTGTTAGGATTAATATCTCCAATCCACTCAAGGCTCTTTCCATGGCTCTG CTTCACCCAGTTCATGTAGTAGTCAGTGAACGTGTATCCAGAAGCCTTACAGGATATCTTCACTGAAGCCCCAGGCTTCA CCAGCTCAGGTCCAGACTCCTGCAGCTGCACCTCGAATT	IGHV1-26*01	IGHD2-7*01	IGHJ2*01	Singleton		tgtgcaagagagaactacggtnnnnnctacggctactgg	4	4	0	0	0	0	0	N/A	N/A
DDX1 cKO_D10_MS1_G2	AGACAGATGGGGGTGTCGTTTTGGCTAANGAGACTGTGAGA GTGGTGCCTTGGCCCCAGTAGTCAAAGTAGTCCCCCTGTCTTGCACAGTAATACATGGCTGTGTCCTCAGACTTCAGACT GCTCATTTGCAGGTACAGGGTGTTCTTGGCATTGTCTCTGGAGATGGTGAATCGCCCCTTCACACTGTCTGGATAGTAGG TGTAACTACCACCACTACTAATGGTTGCGACCCACTCCAGCCTCTTGTCTGGAGTCTGGCGAACCCAAGACATGCCATAG CTACTGAAAGTGAATCCAGAGGCTGCACAGGAGAGTTTCAGGGACCCTCCAGGCTTCACTAAGTCTCCCCCAGACTCCTG CAGCTGCACCTCGAATT	IGHV5-6*01	N/A	IGHJ2*01	Singleton		tgtgcaagacagggggactactttgactactgg	2	2	0	0	0	0	0	N/A	N/A
DDX1 cKO_D10_MS2_C12	GGGGCCAGTGGATAGACAGATGGGGGTGTCGTTTTGGCTGAGGA GACGGTGACTGAGGTTCCTTGACCCCAGTAGTCAGGTAGATCGCCTCTTGCACAGTAATATGTGGCTGTGTCCTCAGTAG TCACAGAATTCAACTTCAGGAAAAACTGGTTCTTAGATGTGTCACGAGTGATGGAGATTCGATTTTTGAGAGATGGGTTG TAGTTATTGCTACCATCGTAGCTTATGTAGCCCATCCATTCCAGTTTGTTTCCTGGAAACTGCCGGATCCAGTTCCAGTA ATAACCACTGGTGATGGAGTAGCCAGTGACAGAGCAGGTGAGAGACAGAGACTGAGAAGGTTTCACGAGGCCAGGTCCAG ACTCCTGCAGCTG	IGHV3-6*01	IGHD5-5*01	IGHJ4*01	Singleton		tgtgcaagaggcgatctacctgactactgg	2	2	0	0	0	0	0	N/A	N/A
DDX1 cKO_D10_MS2_C7	GGGGCCAGTGGATAGACAGATGGGGGTGTCGTTTTGGCTGAGGAG ACTGTGAGAGTGGTGCCTTGGCCCCAGTAGTCAAAGGACCGTCGTAATCCCTCCTTTCTTGCACAGAAGTAGACCGCAGA GTCCTCAGATGTCAGGCTGCTGAGTTGCATGTAGGCTGTGCTGGAGGATTTGTCTGCAGTCAGTGTGGCCTTGCCCTTGA ACTTCCCATTGTAGTTAGTATCTCCATCTCCAGGATAAATCCGTCCAATCCACTCAAGACCCTTTCCAGGCCTCTGCTTC ACCCAGTTCATCCAGGAGCTACTGAATGCGTAGCCAGAAGCCTTGCAGGAAATCTTCACTGAGGCCCCAGGCTTCACCAG CTCAGGTCCAGACTCCTGCAGCTG	IGHV1-82*01	IGHD1-1*01	IGHJ2*01	Singleton		tgtgcaagaaaggagggattacgacggtcctttgactactgg	1	1	0	0	0	0	0	N/A	N/A
DDX1 cKO_D10_MS2_C8	GGGGCCAGTGGATAGACAGATGGGGGTGTCGTTTTGGCTGA GGAGACTGTGAGAGTGGTGCCTTGGCCCCAGTAGTCAAAGGCTACTACCGTAGTACCTCTTGCACAGTAATAGACTGCAG AGTCCTCAGATGTCAGGCTGCGGAGCTCCATGTAGGCTGTGCTGGAGGACTTGTCTACAGTCAATGTGGCCTTGCCCTTG AACTTCTGGTTGTAGCTAGTACCACCATTGTTAGGATTAATATCTCCAATCCACTCAAGGCTCTTTCCATGGCTCTGCTT CACCCAGTTCATGTAGTAGTCAGTGAACGTGTATCCAGAAGCCTTACAGGATATCTTCACTGAAGCCCCAGGCTTCACCA GCTCAGGTCCAGACTCCTGCAGCTGC	IGHV1-26*01	IGHD1-1*01	IGHJ2*01	Singleton		tgtgcaagaggtactacggtagtagcctttgactactgg	4	4	0	0	0	0	0	N/A	N/A
DDX1 cKO_D10_MS2_B1	GGGGCCAGTGGATAGACAGATGGGGGTGTCGTTTTGGC TGAGGAGACTGTGAGAGTGGTGCCTTGGCCCCAGTAGTCAAAGTAGTACTCGTCGTAATCATAGTAGTCCCTCATTGCAC AGTAATAGACCGCANAGTCCTCAGATGTTAGGCTGCTGAGCTGCATGTAGGCAGGGCTGGAGGATGTGTCTGCCGTCAGT GTGGCCTTGGCCTTGAACTTCTCATTGTACTGAGTATTATCACTTCCAGGATAAATCCATCCAATCCACTCAAGTCCCTG TCCAGGCCTCTGCTTCACCCAGTGTATATAGTAGCTTGTGAAGCTGTAGCCAGAAGCCTTGCAGGATATCTTCACTGAAG CCCCAGGCTTCACCAGCTCAGGTCCAGACTCCTGCA…	IGHV1-66*01	IGHD2-4*01	IGHJ2*01	Singleton		tgtgcaatgagggactactatgattacgacgagtactactttgactactgg	8	3	0	0	1	4	0	N/A	N/A
DDX1 cKO_D10_MS2_B10	GGGGCCAGTGGATAGACAGATGGGGGTGTCGTTTTGGCTGAG GAGACGGTGACTGAGGTTCCCTGACCCCAGTAGTCCATAGCACCCCCTTCGTAGCTACTACCGAGGCTTCTTGCACAGTA ATAGACCGCAGAGTCCTCAGATGTTAGGCTGCTGAGCTGCATGTAGGCAGTGCTGGAGGATGTGTCTGCCGTCAGTGTGG CCTTGCCCTTGAACTTCTCATTGTAGTTAGTATTACCACTTCCAGGATAAATCCATCCAATCCACTCAAGTCCCTGTCCA GGCCTCTGCTTCACCCAGTGTATATAGTAGCTTGTGAAGCCGTAGCCAGAAGCCTTGCAGGATATCTTCACTGAAGCCCC AGGCTTCACCAGCTCAGGTCCAGACTCCTGCA…	IGHV1-66*01	IGHD1-1*01	IGHJ4*01	Singleton		tgtgcaagaagcctcggtagtagctacgaagggggtgctatggactactgg	4	2	1	0	0	1	0	N/A	N/A
DDX1 cKO_D10_MS2_B11	GGGGCCAGTGGATAGACAGATGGGGGTGTCGTTTTGGCTGCAGAGACAGTGACCAGAGT CCCTTGGCCCCAGTAAGCAAACCAGGCCCCGTAGCTACTACCGTAGTAATCCCCATATCTTGTACAGTAATAGACGGCAG AGTCCTCAGATGTCAGGCTGCGGAGCTCCATGTAGGCTGTGCTGGAGGATTTGTCTGCAGTCAGTATGGCCTTGCCCTTG AACTTCTGATTGTAGGCAGTACCACCAGTTTCAGGATCAATAGCTCCAATCCATTCCAGGCCATGCACAGGTGTCTGCTT CACCCAGTGCATTTCATAGTCAGTAAATGTGTAGCCCGAAGCCTTGCAGGACAGCGTCACTGAAGCCCCAGGCCTCACCA GCTCAGCCCCAGACT…	IGHV1-15*01	IGHD1-1*01	IGHJ3*01	Singleton		tgtacaagatatggggattactacggtagtagctacggggcctggtttgcttactgg	2	2	0	0	0	0	0	N/A	N/A
DDX1 cKO_D10_MS2_B7	CGTTTTGGCTGAGGAGACGGTGACCGTGGTCCCTGTGCCCCAGACA TCGAAGTACCAGTAGCCTCTTCTTGCACAGTGATAGATGGCAGAGTCCTCAGTTGTCAGGCTTCTGAGTTGCATGTATAC CGTGTTGGAGGATGTATCTGCAGTGAATGTGGCCTTGCCCTTAGACTTCTCATTGTAATTAGTACTTCCACTTCCAGGTA AAATCTCTCCAATCCACTCAAGGCCATGTCCAGGCCTCTGCTTTACCCACTCTATCCAGTAGCCAGTGAATGTGTAGCCA GTAGCCTTGCAGGAAAGCTTCACTGAGGCCCCAGGCTTCATCAGCTCAGCTCCAGACTCCTGCAGCTG	IGHV1-9*01	IGHD1-3*01	IGHJ1*03	Singleton		tgtgcaagaagaggctactggtacttcgatgtctgg	10	1	0	0	1	8	0	N/A	N/A
DDX1 cKO_D10_MS2_B8	CAGATCCAGGGGCCAGTGGATAGACAGATGGGGGTGTCGTTTTGGCTGAGGA GACGGTGACCGTGGTCCCTGTGCCCCAGACATCGAAGTAGTAATCATATCCCCTCACTCTTGCACAGAAATAGACAGCAG AGTCCTCAGATGTCAGGCTGCTGAGCTGCATGTAGGCAGTGCTGGAGGATTTTTCTGCTCTCTGTG	IGHV1-76*01	IGHD2-4*01	IGHJ1*03	Singleton		tgtgcaagagtgaggggatatgattactacttcgatgtctgg	N/A	N/A	N/A	N/A	N/A	N/A	N/A	N/A	N/A
DDX1 cKO_D10_MS2_B9	AGACAGATGGGGGTGTCGTTTTGGCTGAGGAGACTGTGAGAGTGGT GCCTTGGCCCCAGTAGTCAAAGTAGTAACCACCCTCTCTTGCACAGTAATATGTGGCTGTGTCCTCAGTAGTCACAGAAT TCAACTTCAGGAAAAACTGGTTCTTAGATGTGTCACGAGTGATGGAGATTCGATTTTTGAGAGATGGGTTGTAGTTATTG CTACCATCGTAGCTTATGTAGCCCATCCATTCCAGTTTGTTTCCTGGAAACTGCCGGATCCAGTTCCAGTAATAACCACT GGTGATGGAGTAGCCAGTGACAGAGCAGGTGAGAGACAGAGACTGAGAAGGTTTCACGAGGCCAGGTCCAGACTCCTGCA GCTGC	IGHV3-6*01	IGHD1-3*01	IGHJ2*01	Singleton		tgtgcaagagagggtggttactactttgactactgg	3	3	0	0	0	0	0	N/A	N/A
DDX1 cKO_D10_MS2_C10	CGTTTTGGCTGAGGAGACGGTGACTGAGGTTCCTTGACCCCAGTA GTCCATAGCATAGTAATTGTCGTAGCCCCCCTCCTCTCTCACACAGTAATACATGGCTGTGTCCTCAGTTTTCAGGTTGT TCATTTGCAGATAGAGCATGCTTTGTGAATCATCTCTGGAGATGGTGAATCTGTCTTTCACTGAATCGGCATAATATGTT GCATAATTACTACTTTTACTTCTTATGCGAGCAACCCATTCCAAACCCTTTCCTGGAGCCTGGCGGACCCAGTGCATGGC ATAGGTATTGAAGGTGAAACCAGAGGCGGCACATGAGAGTTTCAATGATCCTTTAGGCTGCACCAATCCTCCACCAGACT CCTGCAGCTG	IGHV10-3*01	IGHD2-7*01	IGHJ4*01	Singleton		tgtgtgagagaggaggggggctacgacaattactatgctatggactactgg	4	4	0	0	0	0	0	N/A	N/A
