## Supplemental Table 2 for "RNA helicase DDX1 regulates germinal centre selection and affinity maturation by promoting tRNA ligase activity"

### Sheet: WT & DDX1 KO VDJ seq_D10
Supplementary Table 2: List of VDJ-Ighg1 sequences obtained from splenic MYC-eGFP+IgG1+ GC B cells sorted from Ctrl MycGFP/GFP and Ddx1fl/fl AicdaCre MycGFP/GFP mice, 14d post NP-KLH immunisation.
Sequence name	Sequence	V Gene	D Gene	J Gene	Expanded clone/Singleton	Clones	Junction sequence	Total No mutations in V region	FR1-IMGT	CDR1-IMGT	FR2-IMGT	CDR2-IMGT	FR3-IMGT	CDR3-IMGT (germline)	W33L	K59R
WT_D14_MS2_F10	GTTTGGGCAGCAGATCCNGGGGCCAGTGGATAGACAGATGGGGGTGTCGTTTTGGCTGAGGAGACTGTGAGAGTGGTGCCTTGGCCCCAGTAGTCAAAGTAGTATCCGTAGTAATATCTTGCACAATAATAGACCGCAGAGTCCTCAGATGTCAGGCTGCTGAGCTGCATGTAGGCTGTGCTGGAGGGTTTGTCTACAGTCAGTGTGGCCTTGCTCTTGAACTTCTCATTGTACTTAGTACTACCACTATTAGGATCAATCCTTCCAATCCACTCAAGGCCTCGTCCAGGCCTCTGCTTCACCCAGTGTATCAAGTAGATGGTGAAGGTGTAGCCAGAAGCCTTGCAGGACAGCTTCACTGAAGCCCCAGGCTTCACAAGCTCAGCCCCAGACTCCTGC…	IGHV1-72*01	IGHD1-1*01	IGHJ2*01	Expanded	CLONE F	tgtgcaagatattactacggatactactttgactactgg	7	3	2	1	1	0	0	YES	NO
WT_D14_MS2_E5	TTTGGGCAGCAGATCCNGGGGNCAGTGGATAGACAGATGGGGGTGTCGTTTTGGCTGAGGAGACGGTGACCGTGGTCCCTGTGCCCCAGACATCGAAGTACCAGCTACTACCGTAGTAATCGTATCTTGCACAATAATAGACCGCAGAGTCCTCAGATGTCAGGCTGCTGAGCTGCATGTAGGCTGTGCTGGAGGGTTTGTCTACAGTCAGCGTGGCCTTGTACTTGAACTTCTCATTGTACCTAGTACCACCATTATTAGGATCAATCCTTCCAATCCACTCAAGGCCTCGTCCAGGCCTCTGCTTCACCCAGTGCATCCAGTAGGTGGTGAAGGTGTAGCCAGAAGCCTTGCAGGACAGCTTCACTGAAGCCCCAGGCTTCACAAGCTCAGCCCCAG…	IGHV1-72*01	IGHD1-1*01	IGHJ1*03	Singleton		tgtgcaagatacgattactacggtagtagctggtacttcgatgtctgg	9	3	1	0	1	4	0	NO	YES
WT_D14_MS2_E6	GTTTGGGCAGCAGATCCAGGGGCCAGTGGATAGACAGATGGGGGTGTCGTTTTGGCTGAGGAGACTGTGAGAGTGGTGCCTTGGCCCCAGTAGTCACCCGTTGCACAGTAATAGACTGCAGAGTCCTCAGATGTCAGGCTGCGGAGCTCCATGTAGGCTGTGCTAGAGGACTTGTCTACAGTCAATGTGGCCTTGCCCTTGAATTTCTGGTTGTAGCTAGAAACACCATTGTAAGGATAAATATATCCAATCCAATCGAGGATATTTCCATGGCTCTGCTTCACCCAGTGCATGTAGTTGCCAGTGAATGAGTAACCANAAGCCTTGCACGATATCTTCACTGAAGCCCCAGGCTTCACCAGCTCAGGTCCAGACTCCTGCAGCT	IGHV1-31*01	IGHD3-1*01	IGHJ2*01	Singleton		tgtgcaacgggtgactactgg	4	3	1	0	0	0	0	N/A	N/A
WT_D14_MS2_E8	TTAGTTTGGGCAGCAGATCCNGGNGCCAGTGGATAGACAGATGGGGGTGTCGTTTTGGCTGAGGAGACGGTGACTGAGGTTCCTTGACCCCAGTAGTCACCGTAGTTACTATAGTAATTTTTTCTTGATCTTGCACAGTAATAGACTGCAGAGTCCTCATATGTCAGGCTGCTCAGCTGCATGTAGGCTGTGCTGGAGGATTTGTCTGCAGTCAATGAGGCCTTGTCCTTGAACTTCTGATTGTACTTAGTATAACCACTGCTAGGATAAATGTATCCAATCCATTCCAGACCCTGTCCAGGCCTCTGTTTTACCCAGTGCATCCAGTAGGTAGTAAAGGTGTAGCCAGAAGCCTTGCAGGACAGCTTCACTGAGGCCCCAGGTTTTGCCAGTTCAGCC…	IGHV1-7*01	IGHD2-5*01	IGHJ4*01, IGHJ2*01	Singleton		tgtgcaagatcaagaaaaaattactatagtaactacggtgactactgg	4	1	1	0	1	1	0	N/A	N/A
WT_D14_MS2_E9	GTTAGTTTGGGCAGCAGATCCAGGGGCCAGTGGATAGACAGATGGGGGTGTCGTTTTGGCTGAGGAGACTGTGAGAGTGGTGCCTTGGCCCCAGTAGTCAAAGAAGTAATTACTACCGTAGTAATGGAATCTTGTACAATAATAGACCGCAGAGTCCTCAGATGTCAGGCTGCTGAGCTGCATGTAGGCTGTGCTGGAGGGTTTGTCTACAGTCAGTGTGGCCCTGCTCTTGAACTTCTCATTGTACTTAATACCACCACTATTAGGATCAATCCATCCAATCCACTCAAGGCCTCGTCCAGGCCTCTGCTTCACCCAGTGCATCCAGTAGCTGGTGAAGGTGTAGCCAGAAGCCTTGCAGGACAGCTTCACTGAAGCCCCAGGCTTCACAAGCTCAGC…	IGHV1-72*01	IGHD1-1*01	IGHJ2*01	Singleton		tgtacaagattccattactacggtagtaattacttctttgactactgg	7	3	0	1	1	1	1	NO	NO
WT_D14_MS2_E11	TTGGGCAGCAGATCCAGGGGCCAGTGGATAGACAGATGGGGGTGTCGTTTTGGCTGAGGAGACTGTGAGAGCGGTGCCTTGGCCCCAGTAGTCAAAGTACCCCCGTCGGTAATCATAGCATGCACAATAATAGACCGCAGAGTCCTCAGATGTCAGGCTGCTGAGCTGCATGTAGGCTGTGCTGGAGGGTCTGTCTACAGTCAGTGTGGCCTTGTACTTGAATTTCTCATTGTACTTAGTACCACCACTATTAGGATCAATCCTTCCAATCCACTCAAGGCCTCGTCCAGGCCTCTGCTTCACCCAGTGCATCCAGTAGCTGGTGAAGGTGTAGCCAGAAGCCTTGAAGGACAGCCTCACTGAAGCCCCAGGCGTCACAAGCTCAGCCCCAGACTCCTG…	IGHV1-72*01	IGHD2-4*01	IGHJ2*01	Singleton		tgtgcatgctatgattaccgacgggggtactttgactactgg	11	7	0	0	0	4	0	NO	NO
WT_D14_MS2_F5	GGGCAGCAGATCCNGGGGCCAGTGGNNAGACAGATGGGGGTGTCGTTTTGGCTGAGGAGACTGTGAGAGTGGTGCCTTGGCCCCAGTAGTCAAAGTAGTAAGGCCCGTAGTAATAAGACCTTGCACAATAATAGACCGCAGAGTCCTCAGATGTCAGGCTGCTGAGCTGCATGTAGGCTGTGCTGGAGGGTCTGTCTACAGTCAGTGTGGCCTTGCTCCTGAACTTCTCATTGTACCTAGTACCACCACTATTAGGATCAATCCTTCCAATCCACTCAAGGCCTCGTCCAGGCCTCTGCTTCACCCAGTGCATCCAGTAGCTGGTGAAGGTGTAGCCAGAAGCCTTGCAGGACAGCTTCACTGAAGCCCCAGGCTTCACAAGTTCAGCCCCAGACTCCT…	IGHV1-72*01	IGHD1-1*01	IGHJ2*01	Singleton		tgtgcaaggtcttattactacgggccttactactttgactactgg	7	4	0	0	0	3	0	NO	YES
WT_D14_MS2_F7	TTGTATCTCCNCACCCAGGGGCCAGTGGATAGACTGATGGGGGTGTTGTTTTGGCTGAGGAGACTGTGAGAGTGGTGCCTTGGCCCCAGTAGTCAAAGTACCCGTAGCGACTACCGTAGTAATAAATAAAAAAGCCTCTTGCACAGTAATAGACTGCAGAATCCTCCGATGTCAGGCTGCGGAGTTCCATGTAGGCTGTGCTGGAGGACTTGTTTACAGTCAATGTGGCCTTGCCCTTGAAGTTCTGGTTGTAGGTAGTACCACCATTGTTAGGGTTAATATATCCAATCCACTCAAGGCTCTTTCCATGGCTCTGCTTCACCCAGTGCATGTTGTAGTCAGTGAATGTGTATCCAGAAGCCTTGCAGGACATCTTCACTGAAGCCCCAGGCTTCACCA…	IGHV1-22*01	IGHD1-1*01	IGHJ2*01	Singleton		tgtgcaagaggcttttttatttattactacggtagtcgctacgggtactttgactactgg	5	2	0	0	0	3	0	N/A	N/A
WT_D14_MS2_F8	GGGCAGCAGATCCNGGGGCCAGTGGATAGACAGATGGGGGTGTCGTTTTGGCTGAGGAGACTGTGAGAGTGGTGCCTTGGCCCCAGTAGTCAAAGTAGTATCCGTAGTAATATCTTGCACAATAATAGACCGCAGAGTCCTCAGATGTCAGGCTGCTGACCTGCATGTAGGCTGTGCTGGACGGTTTGTCTACAGTCAGTGTGGCCTTGCTCTTGAACTTCTCATTGTACTTAGTACCACCACTATTAGGATCAATCCTTCCAATCCACTCAAGGCCTCGTCCAGGCCTCTGCTTCACCCAGTGCATCAAGTACCTGGTGAAGGTGTAGCCAGAAGCCTTGCAGGACAGCTTCACTGAAGCCCCAGGCTTCACAAGCTCAGCCCCAGACTCCTGCAGCTG	IGHV1-72*01	IGHD1-1*01	IGHJ2*01	Expanded	CLONE F	tgtgcaagatattactacggatactactttgactactgg	7	3	2	0	0	2	0	YES	NO
WT_D14_MS2_F9	TTAGTTTGGGCAGCAGATCCAGGGGCCAGTGGATAGACAGATGGGGGTGTCGTTTTGGCTGAGGAGACTGTGAGAGTGGTGCCTTGGCCCCAGTAGTCAAAGTAGTATCCGTAGTAATATCTTGCACAATAATAGACCGCAGAGTCCTCAGATGTCAGGCTGTTGAGCTGCATGTAGGCTGTGCTGGAGGGTTTGTCTACAGTCAGTGTGGCCTTGCTCTTGAACTTCTCATTGTACTTAGTACCACCACTATTAGGATCAATCCTTCCAATCCACTCAAGGCCTCGTCCAGGCCTCTGCTTCACCCAGTGCATTAAGTATCTATTGAAGGTGTAGCCAGAAGCCTTGCAGGACAGCTTCACTGAAGCCCCAGGCTTCACAAGCTCAGCCCCAGACTCC…	IGHV1-72*01	IGHD1-1*01	IGHJ2*01	Expanded	CLONE F	tgtgcaagatattactacggatactactttgactactgg	9	3	5	0	0	1	0	YES	NO
WT_D14_MS2_F11	GTTTGGGCAGCAGATCCAGGGGCCAGTGGATAGACAGATGGGGGTGTCGTTTTGGCTGAGGAGACTGTGAGAGTGGTGCCTTGGCCCCAGTAGTCAAAGTGAATGCCACTACCGTAGTAATAGGGTCTTGCACAATAATAGACCGCAGAGTCCTCAGATGTCAGGCTGCTGAGCTGCATGTAGGCTGTGCTGGAGGGTTTGTCTACAGTCAGTGTGGCCTTGCTCTTGAACTTCTCGTTGTACCTAATACCACCAACATTAGGATCAATCCTTCCAATCCACTCAAGGCCTCGTCCAGGCCTCTGCTTCACCCAGTGCATCCAGTAGCTGGTGAAGGTGTAGCCAGAAGCCTTGCAGGACAGCTTCACTGAAGCCCCAGGCTTCACAAGCTCAGCCCCA…	IGHV1-72*01	IGHD1-1*01	IGHJ2*01	Expanded	CLONE G	tgtgcaagaccctattactacggtagtggcattcactttgactactgg	9	4	0	0	3	2	0	NO	YES
WT_D14_MS2_G8	GGGCAGCAGATCCNGGGGCCAGTGGNTAGACAGATGGGGGTGTCGTTTTGGCTGAGGAGACTGTGAGAGTGGAGCCTTGGCCCCAGTAGTCAAAGTAGTAACCACCCTCTCTTGCACAGTAATATGTGGCTGTGTCCTCAGTAGTCACAGAATTCAACTTCAGGAAAAACTGGTTCTTAGATGTGTCACGAGTGATGGAGATTCGATTTTTGAGAGATGGGTTGTAGTTATTGCTACCATCGTAGCTTATGTAGCCCATCCATTCCAGTTTGTTTCCTGGAAACTGCCGGATCCAGTTCCAGTAATAAGCACTGGTGATGGAGTAGCCAGTGACAGAGCAGGTGAGAGACAGAGACTGAGAAGGTTTCACGAGGCCAGGTCCAGACTCCTGCAGCTG	IGHV3-6*01	IGHD1-3*02	IGHJ2*01	Singleton		tgtgcaagagagggtggttactactttgactactgg	3	2	1	0	0	0	0	N/A	N/A
WT_D14_MS2_G9	GTTTGGGCAGCAGATCCAGGGGCCAGTGGATAGACAGATGGGGGTGTCGTTTTGGCTGAGGAGACTGTGAGAGTGGTGCCTTGGCCCCAGTAGTCAAAGTAGTATCCGTAGTAATATCTTGCACAATAATAGACCGCAGAGTCCTCAGATGTCAGGCTGTTGAGCTGCATGTAGGCTGTGCTGGAGGGTTTGTCTACAGTCAGTGTGGCCTTGCTCTTGAACTTCTCATTGTACTTAGTACCACCACTATTAGGATCAATCCTTCCAATCCACTCAAGGCCTCGTCCAGGCCTCTGCTTCACCCAGTGCATTAAGTATCTATTGAAGGTGTAGCCAGAAGCCTTGCAGGACAGCTTCACTGAAGCCCCAGGCTTCACAAGCTCAGCCCCAGACTCCTGC…	IGHV1-72*01	IGHD1-1*01	IGHJ2*01	Expanded	CLONE F	tgtgcaagatattactacggatactactttgactactgg	10	4	5	0	0	1	0	YES	NO
WT_D14_MS2_G10	TTAGTTTGGGCAGCAGATCCAGGGGCCAGTGGATAGACAGATGGGGGTGTCGTTTTGGCTGAGGAGACTGTGAGAGTGGTGCCTTGGCCCCAGTAGTCAAAGTAGTATCCGTAGTAATATCTTGCACAATAATAGACCGCAGAGTCCTCAGATGTCAGGCTGCTGAGCTGCATGTAGGCTGTGCTGGAGGGTTTGTCTACAGTCAGTGTGGCCTTGCTCTTGAACTTCTCATTGTACTTAGTACTACCACTATTAGGATCAATCCTTCCAATCCACTCAAGGCCTCGTCCAGGCCTCTGCTTCACCCAGTGTATCAAGTAGATGGTGAAGGTGTAGCCAGAAGCCTTGCAGGACAGCTTCACTGAAGCCCCAGGCTTCACAAGCTCAGCCCCAGACTCC…	IGHV1-72*01	IGHD1-1*01	IGHJ2*01	Expanded	CLONE F	tgtgcaagatattactacggatactactttgactactgg	8	4	2	1	1	0	0	YES	NO
WT_D14_MS2_G11	CAGCAGANCCNGGGGCCAGTGGANAGACAGATGGGGGTGTCGTTTTGGCTGAGGAGACTGTGAGAGTGGTGCCTTGGCCCCAGTAGTCAAAGTGAATGCCACTACCGTAGTAATAGGGTCTTGCACAATAATAGACCGCAGAGTCCTCAGATGTCAGGCTGCTGAGCTGCATGTAGGCTGTGCTGGAGGGTTTGTCTACAGTCAGTGTGGCCTTGCTCTTGAACTTCTCGTTGTACCTAATACCACCAACATTAGGATCAATCCTTCCAATCCACTCAAGGCCTCGTCCAGGCCTCTGCTTCACCCAGTGCATCCAGTAGCTGGTGAAGGTGTAGCCAGAAGCCTTGCAGGACAGCTTCACTGAAGCCCCAGGCTTCACAAGCTCAGCCCCAGACTCCT…	IGHV1-72*01	IGHD1-1*01	IGHJ2*01	Expanded	CLONE G	tgtgcaagaccctattactacggtagtggcattcactttgactactgg	9	4	0	0	3	2	0	NO	YES
WT_D14_MS2_H6	TTAGTTTGGGCAGCAGATCCNGGGGCCAGTGGATAGACAGATGGGGGTGTCGTTTTGGCTGAGGAGACTGTGAGAGTGGTGCCTTGGCCCCAGTAGTTATCATAGTCGGGGCCCCCTCTTGCACAGTAATAGACCGCAGAGTCCTCAGATGTCAGGCTGCTGAGCTGCATGTAGGCTGTGCTGGAGGATTTGTCTACAGTCAATGTGGCCTTGCCCTTGAACTTTTGATTGTAGTTAGTATAACTATCAGAAGGATCAATCTGTCCGATCCACTCAAGGCCTTGTCCAGGCCTCTGTTTCACCCAGTGCATCCAGTAGCTGGTGAAGGTGTAGCCAGAAGCCTTGCAGGACAGATTCACTGAAGCCCCAGGCATCACAAGCTCAGCCCCAGACTCCTGC…	IGHV1-69*01	IGHD2-4*01	IGHJ2*01	Singleton		tgtgcaagagggggccccgactatgataactactgg	7	4	0	2	0	1	0	N/A	N/A
WT_D14_MS2_H7	GGGCAGCAGATCCNGGGGCCAGTGGATAGACAGATGGGGGTGTCGTTTTGGCTGAGGAGACGGTGACTGAGGTTCCTTGACCCCAGTAGTCCATAGCTCCCATCCATCCCCTTGCACAATAATAGACCGCAGAGTCCTCAGATGGCAGGCTGCTGAGCTGCATGTAGGCTGTGGTGGAGGGTTTGTCGACAGTCAGTGTGGCCTTGCTCTTGAACTTCTCATTGTACTTAGTACCACCACTATTAGGATCAATCCTTCCAATCCACTCAAGGCCTCGTCCAGGCCTCTGCTTCACCCAGTGCATCCAGTAGTTGGTGAAGGTGTAGCCAGAAGCCTTGCAGGACAGCTTCACTGAAGCCCCAGGCTTCACAAGCTCAGCCCCAGACTCCTGCAGCT	IGHV1-72*01	IGHD2-3*01	IGHJ4*01	Singleton		tgtgcaaggggatggatgggagctatggactactgg	7	3	1	0	0	3	0	NO	NO
WT_D14_MS2_H9	TAGTTTGGGCAGCAGATCCNGGGGCCAGTGGATAGACAGATGGGGGTGTCGCTTTGGCTGAGGAGACGGTGACTGAGGTTCCTTGACCCCAGTAGTCCATAGGACCATAGAAGGGTCCCTCTCTTGCACAGTAATAGACCGCAGAGTCCTCAGATGTCAGGCTGCTGAGCTGCATGTAGGCTGTGCTGGAGGATGTGTCTACAGTCAGTGTGGCCTTGCTCTTGAACTTCTCATTGTAGTTACTACTACCACTACCAGGATAAATATCTCCAATCCACTCAAGGCCTTGTCCAGGCCTCTGCTTCACCCAGGTTATCCAGTAGCTGGTGAAGGTGTAGCCAGAAGCCTTGCAGGACATCTTCACTGAAGCCCCAGGCTTCACAAGCTCAGCCCCAGACT…	IGHV1-55*01	IGHD2-7*01	IGHJ4*01	Singleton		tgtgcaagagagggacccttctatggtcctatggactactgg	4	3	0	0	1	0	0	N/A	N/A
WT_D14_MS2_H10	GTTNGGGCAGCAGATCCNGGGGCCAGTGGATAGACAGATGGGGGTGTCGTTTTGGCTGAGGAGACTGTGAGAGTGGTGCCTTGGCCCCAGTAGTCCAGGACGTCGTAACCATAGTAGATCCCCGCTCTCACACAGTAATACATGGCTGTGTCCTCAGTTTTCAGGTTGTTCATTTGCAGATAGAGCATGCTTTGTGAATCATCTCTGGAGACGGTGAATCTGTCTTTCACTGAATCGGCATAATATGTTGCAAAATTACTACTTTTAATTCTTATGCGAGCAACCCATTCCAAACCCTTTCCTGGAGCCTGGCGGACCCAGTGCATGGCATAGGTATTGAAGGTGAAACCAGAGGCGGCACATGAGAGTTTCAATGATCCTTTAGGCTGCACCAATCCT…	IGHV10-3*01	IGHD2-7*01	IGHJ2*01	Singleton		tgtgtgagagcggggatctactatggttacgacgtcctggactactgg	7	4	0	0	2	1	0	N/A	N/A
WT_D14_MS2_H11	TTAGTTTGGGCAGCAGATCCAGGGGCCAGTGGATAGACAGATGGGGGTGTCGTTTTGGCTGAGGAGACTGTGAGAGTGGTGCCTTGGCCCCAGTAGTCAAAGTGAGACCATACCCCCTCTCTCACACAGTAATACATGGCTGTGTCCTCAGTTTTCAGGTTGTGCATATGCAGATAGAGCATGCTTTGTGAATCATCTCTGGAGATGGTGAATCTGTCTTTCACTGAATCGGCATAATATGTTGCAAAATTACTACTTTTACTTCTTATGCGAGCAACCCATTCCAAACCCTTTCCTGGAGCCTGGCGGACCCAGTGTATGGCATAGGTATTGAAGGTGAAACCAGAGGCGGCACATGAGAGTTTCAATGATCCTTTAGGCTGCACCAATCCTCCACCA…	IGHV10-3*01	IGHD2-7*01	IGHJ2*01	Singleton		tgtgtgagagagggggtatggtctcactttgactactgg	8	4	0	1	1	2	0	N/A	N/A
DDX1 cKO_D14_MS1_A3	GAATTCGAGGTGCAGCTGCAGGAGTCTGGGGCTGAGCTGGTAAAGCCTGGGGCTTCAGTGAAGTTGTCCTGCAAGGCTTCTGGCTACGCTTTCACCAGCTACTGGATGCACTGGGTGAAGCAGAGGCCTGGACAAGGCCTTGAGTGGATTGGCATGATTCATCCTAATAGTGGTAGTACTAACTACAATGAGAAGTTCAAGAGCAAGGCCACACTGACTGTAGACAAATCCTCCAGCACAGCCTACATGCAACTCAGCAGCCTGACATCTGAGGACTCTGCGGTCTATTATTGTGCAAGATGGGGCTATGATTACGACGGGTTTGCTTACTGGGGCCAAGGGACTCTGGTCACTGTCTCTGCAGCCAAAACGACACCCCCATCTGTCTATCCACTGGCC…	IGHV1-64*01	IGHD2-4*01	IGHJ3*01	Singleton		tgtgcaagatggggctatgattacgacgggtttgcttactgg	8	5	1	1	0	1	0	N/A	N/A
DDX1 cKO_D14_MS1_A4	CCCCAGTAGTCAAAGGGTCTACTACCGTAGTAATATCTCCCCTCTCTTGCACAGAAATAGACAGCAGAGTCCTCAGATGTCAGGCTGCTGAGCTGCATGTAGGCAGTGCTGGAGGATTTTTCTGCAGTCAGTGTGACCTTGCCCTTGAACTTCTCATTATAATATATATTACCACTTCCAGGATAAATCCTTGCAATCCACTCAAGTCCCTGTCCAGGCCTCTGCTTCACCCAGTTTATATAGTAGTCAGTGAAAGTGTAGCCAGAAGCCTTGCAGGACAGCTTCACTGAAGCCCCAGGCCTCACCAGCTCAGCCCCAGACTCCTGCAGC	IGHV1-76*01	IGHD1-1*01	IGHJ2*01	Singleton		tgtgcaagagaggggagatattactacggtagtagaccctttgactactgg	7	2	0	0	2	3	0	N/A	N/A
DDX1 cKO_D14_MS1_A5	AGTTTGGGCAGNAGATCCAGGGGCCAGTGGATAGACAGATGGGGGTGTCGTTTTGGCTGCAGAGACAGTGACCAGAGTCCCTTGGCCCCAGTAAGCAAACCCCCCACTACCGTAGTAATAAATAGGGCTTGCACAGTAATATGTGGCTGTGTCCTCAGTAGTCACAGAATTCAACTTCAGGAAAAACTGGTTCTTAGATGTGTCACGAGTGATGGAGATTCGATTTTTGAGAGATGGGTTGTAGTTATTGCTACCATCGTAGCTTATGTAGCCCATCCATTCCAGTTTGTTTCCTGGAAACTGCCGGATCCAGTTCCAGTAATAACCACTGGTGATGGAGTAGCCAGTGACAGAGCAGGTGAGAGACAGAGACTGAGAAGGTTTCACGAGGCCAGGTCC…	IGHV3-6*01	IGHD1-1*01	IGHJ3*01	Singleton		tgtgcaagccctatttattactacggtagtggggggtttgcttactgg	2	2	0	0	0	0	0	N/A	N/A
DDX1 cKO_D14_MS1_A6	GGGCAGCAGATCCNGGGGCCAGTGGATAGACAGATGGGGGTGTCGTTTTGGCTGAGGAGACGGTGACCGTGGTCCCTGTGCCCCAGACATCGAAGTACCAGTAAAAGCCCCTCTCTCTTGCACAGTAATATGTGGCTGTGTCCTCAGTAGTCACAGAATTCAACTTCAGGAAAAACTGGTTCTTAGATGTGTCACGAGTGATGGAGATTCGATTTTTGAGAGATGGGTTGTAGTTATTGCTACCATCGTAGCTTATGTAGCCCATCCATTCCAGTTTGTTTCCTGGAAACTGCCGGATCCAGTTCCAGTAATAACCACTGGTGATGGAGTAGCCAGTGACAGAGCAGGTGAGAGACAGAGACTGAGAAGGTTTCACGAGGCCAGGTCCAGACTCCTGCA…	IGHV3-6*01	IGHD3-1*01	IGHJ1*03	Singleton		tgtgcaagagagaggggcttttactggtacttcgatgtctgg	2	2	0	0	0	0	0	N/A	N/A
DDX1 cKO_D14_MS1_A8	ATCCAGGGGCCAGTGGATAGACAGATGGGGGTGTCGTTTTGGCTGAGGAGACGGTGACTGAGGTTCCTTGACCCCAGTAGTCCATAGCATCACCGAGCTGTGTCCTTGCACAGTAATAGACTGCAGAGTCCTCAGATGTCAGGCTGTTGAGCTCCATGTAGGCTGTGCCGGAGGACTTGTCAACAGTCAATGTGGCCTTGCCCTTGAACTTCTGGTTGTAGCTAGAACCACCGTTGTAAGGATTAATAACTCCAATCCACTCAAGGCTCTTTCCATGGCTCTGCTTCACCCAGTTCATATAGTAGTCAGTGAATGTGTATCCAGAAGCCTTACAGGACATCTTCACTGAAGCCCCAGGCTTCACCAGCACAGGTCCAGACTCCTGCAGCTGCACCTCGA…	IGHV1-19*01	IGHD3-1*01	IGHJ4*01	Expanded	CLONE H	tgtgcaaggacacagctcggtgatgctatggactactgg	5	3	0	0	1	1	0	N/A	N/A
DDX1 cKO_D14_MS1_A10	GTTTGGGCAGCAGATCNNGGGGCCAGTGGATAGACAGATGGGGNTGTCGTTTTGGCTGAGGAGACGGTGACTGAGGTTCCTTGACCCCAGTAGTCCATAGCATCACCGAGCTGTGTCCTTGCACAGTAATAGACTGCAGAGTCCTCAGATGTCAGGCTGTTGAGCTCCATGTAGGCTGTGCTGGAGGACTTGTCAACAGTCAATGTGGCCTTGCCCTTGAACTTCTGGTTGTAGCTAGAACCACCGTTGTAAGGATTAATAACTCCAATCCACTCAAGGCTCTTTCCATGGCTCTGCTTCACCCAGTTCATATAGTAGTCAGTGAATGTGTATCCAGAAGCCTTACAGGACATCTTCACTGAAGCCCCAGGCTTCACCAGCACAGGTCCAGACTCCTGC…	IGHV1-19*01	IGHD3-1*01	IGHJ4*01	Expanded	CLONE H	tgtgcaaggacacagctcggtgatgctatggactactgg	3	2	0	0	1	0	0	N/A	N/A
DDX1 cKO_D14_MS4_A1	TGGGCAGCAGATCCAGGGGCCAGTGGATAGACAGATGGGGGTGTCGTTTTGGCTGCAGAGACAGTGACCAGAGTCCCTTGGCCCCAGTAAGCAAACCCGTCGTAATCGTACCGCTCTCTTGCACAGAAATAGACCGCAGAGTCCTCAGATGTTAGGCTGCTGAGCTGCATGTAGGCAGTGCTGGAGGATGTGTCTGCCGTCAGTGTGGCCTTGCCCTTGAACTTCTCATTGTACTTAGTATTACCACTTCCAGGATAAATCCATCCAATCCACTCAAGTCCCTGTCCAGGCCTCTGCTTCATCCAGTGTATATAGTAGCTTGTGAAGCTGTAGCCAGAAGCCTTGCAGGATATCTTCACTGAAGCCCCAGGCTTCACCAGCTCAGGTCCAGACTCCTGC…	IGHV1-66*01	IGHD2-4*01	IGHJ3*01	Singleton		tgtgcaagagagcggtacgattacgacgggtttgcttactgg	5	3	0	1	0	1	0	N/A	N/A
DDX1 cKO_D14_MS4_A2	CAGCAGATCCNGGGGCCAGTGGANAGACAAATGGGGGTGTCGTTTTGGCTGAGGAGACGGTGACTGAGGTTCCTTGACCCCAGTAGTCCATAGCAATCCCAGTCCTTGCACAGTAATACGTGGCTGTGTCCTCAGACTTCAGACTGCTCATTTGCAGGTATAGAATGTTCTTTGCATTGTCTCTCGAGATGATGAAACGGCTCTTCAAGGAGTCCAGATAGTAGGTGGTACTACCATCATAATTAATGTTTGCAACCCATTCTAGACCCTTTTCTGGAACCTGGCGGACCCAAGCCATGTAATAGTCACTGAAAGTGAATCCAGAGGCTGTGCAGGAGAGTTTCATGGAACTTCCAGGCTGCACTAAGCCTCCCCCAGACTCCTGCAGCTG	IGHV5-16*01	IGHD4-1*01	IGHJ4*01	Singleton		tgtgcaaggactgggattgctatggactactgg	5	4	0	0	1	0	0	N/A	N/A
DDX1 cKO_D14_MS4_A5	ATCCNGGGGCCAGTGGATAGACAGATGGGGGTGTCGTTTTGGCTGAGGAGACTGTGAGAGTGGTGCCTTGGCCCCAGTAGTCAAAACTACCGTAGTCCCGTCTTGTACAGTAATACATGGCTGTGTCCTCAGACTTCAGACTGCTCATTTGCAGGTACAGGGTGTTCCTGGCATTGTCTCTGGAGATGGTGAATCGGCCCTTCACAGTGTCTGCATAGTAGATGTAATCACCACCACTACTAATGTATGCGACCCACTCCAGCCTCTTCTCTGGAGTCTGGCGAACCCAAGACATGGCATAGCTACTGAAAGTGAATCCAGAGGCTGCACAGGAGAGTTTCAGGGACCCTCCAGGCTTCACTAAGCCTTCCCCAGACTCCTGCAGCTG	IGHV5-9-1*02	IGHD1-1*01	IGHJ2*01	Expanded	CLONE I	tgtacaagacgggactacggtagttttgactactgg	3	3	0	0	0	0	0	N/A	N/A
DDX1 cKO_D14_MS4_A7	GGGCAGCAGATCCAGGGGCCAGTGGATAGACAGATGGGGGTGTCGTTTTGGCTGAGGAGACTGTGAGAGTGGTGCCTTGGCCCCAGTAGTCAAAGTAACTACCGTAGTAATAACGCGATCTTGCACAGTAATAGACCGCAGAGTCCTCAGATGTCAGGCTGCTGAGCTGCATGTAGGCTGTGCTGGAGGACTTGTCTACAGTCAATGTGGACTTGCCCTTGAACTTTTGATTGTAGTTAGTAAAACTATCAGAAGGATCAATCTCTCCGATCCACTCAAGGCCTTGTCCAGGCCTCTGCTTCACCCAGTGCATCCAGTAGCTGGTGAAGGTGTAGCCAGAAGCCTTGCAGGACAGCTTCACTGAAGCCCCAGGCATCACAAGCTCAGCCCCAGACTCCT…	IGHV1-69*01	IGHD1-1*01	IGHJ2*01	Singleton		tgtgcaagatcgcgttattactacggtagttactttgactactgg	5	3	0	0	1	1	0	N/A	N/A
DDX1 cKO_D14_MS4_A8	ACCGATGGGGCNTGTTGTTTTGGCTGCAGAGACAGTGACCAGAGTCCCTTGGCCCCAGTAAGCAAAGGAACTACTACCGTAGTAAAGGGGAGCACAGTAATAGACCGCAGAGTCCTCAGATGTCAGGCTGCTGAGCTGCATGTAGGCTGTGCTGGAGGATTTGTCTACAGTCAATGTGGCCTTGCCCTTGAACTTTTGATTGTAGTTAGTATCACTATCAGAAGGATGAATCCTTCCAATCCACTCAAGGCCTTGGCCAGGCCTCTGCTTCACCCAGTGCATCCAGTAGCTGGTGAAGGTGTAGCCAGAAGCCTTGCAGGACACCTTCACTGAAGCCCCAGGCTTCACCAGTTCAGCCCCAGACTCCTGCAGCTGCACCTCGAATT	IGHV1-74*01	IGHD1-1*01	IGHJ3*01	Expanded	CLONE J	tgtgctcccctttactacggtagtagttcctttgcttactgg	5	5	0	0	0	0	0	N/A	N/A
DDX1 cKO_D14_MS4_A10	TTTGGGCAGCANANCCNGGGGCCAGTGGANAGACAGATGGGGGTGTCGTTTTGGCTGAGGAGACTGTGAGAGTGGTGCCTTGGCCCCAGTAGTCAAAACTACCGTAGTCCCGTCTTGTACAGTAATACATGGCTGTGTCCTCAGACTTCAGACTGCTCATTTGCAGGTACAGGGTGTTCCTGGCATTGTCTCTGGAGATGGTGAATCGGCCCTTCACAGTGTCTGCATAGTAGATGTAATCACCACCACTACTAATGTATGCGACCCACTCCAGCCTCTTCTCTGGAGTCTGGCGAACCCAAGACATGGCATAGCTACTGAAAGTGAATCCAGAGGCTGCACAGGAGAGTTTCAGGGACCCTCCAGGCTTCACTAAGCCTTCCCCAGACTCCTGCAGCTG	IGHV5-9-1*02	IGHD1-1*01	IGHJ2*01	Expanded	CLONE I	tgtacaagacgggactacggtagttttgactactgg	3	3	0	0	0	0	0	N/A	N/A
DDX1 cKO_D14_MS4_A11	GGCAGCAGATCCNGGGGCCAGTGGATAGACAGATGGGGGTGTCGTTTTGGCTGAGGAGACGGTGACCGTGGTCCCTGTGCCCCAGACATCGAAGTACCAGTGGCTACTACCGTAGTAATCCTTTGCACAGTAATAGACTGCAGAGTCCTCAGATGTCAGGCTGCGGAGCTCCATGTAGGCTGTGCTGGAGGACTTGTCTACAGTCAATGTGGCCTTGCCCTTGAACTTCTGGTTGTAGCTAGTACCACCATTGTTAGGATTAATATCTCCAATCCACTCAAGGCTCTTTCCATGGCTCTGCTTCACCCAGTTCATGTAGTAGTCAGTGAACGTGTATCCAGCAGCCTTACAGGATATCTTCACTGAAGCCCCAGGCTTCACCAGCTCAGGTCCAGACTC…	IGHV1-26*01	IGHD1-1*01	IGHJ1*03	Singleton		tgtgcaaaggattactacggtagtagccactggtacttcgatgtctgg	5	5	0	0	0	0	0	N/A	N/A
DDX1 cKO_D14_MS4_B2	GGGCCAATGGANAGACCGATGGGGCTGTTGTTTTGGCTGCAGAGACAGTGACCAGAGTCCCTTGGCCCCAGTAAGCAAAGGAACTACTACCGTAGTAAAGGGGAGCACAGTAATAGACCGCAGAGTCCTCAGATGTCAGGCTGCTGAGCTGCATGTAGGCTGTGCTGGAGGATTTGTCTACAGTCAATGTGGCCTTGCCCTTGAACTTTTGATTGTAGTTAGTATCACTATCAGAAGGATGAATCCTTCCAATCCACTCAAGGCCTTGGCCAGGCCTCTGCTTCACCCAGTGCATCCAGTAGCTGGTGAAGGTGTAGCCAGAAGCCTTGCAGGACACCTTCACTGAAGCCCCAGGCTTCACCAGTTCAGCCCCAGACTCCTGCAGCTGCACCTCGAATT	IGHV1-74*01	IGHD1-1*01	IGHJ3*01	Expanded	CLONE J	tgtgctcccctttactacggtagtagttcctttgcttactgg	5	5	0	0	0	0	0	N/A	N/A
