## Supplemental Table 3 for "RNA helicase DDX1 regulates germinal centre selection and affinity maturation by promoting tRNA ligase activity"

### Sheet: Supp Table 3
Supplementary Table 3: GSEA of differential gene expression between MYC-eGFP+ GC B-cells from Ctrl MycGFP/GFP and Ddx1fl/fl AicdaCre MycGFP/GFP mice. Table displays all pathways that were identified as significant p<0.05.
Name	set_count	padj	mean_zscore
CAP-DEPENDENT TRANSLATION INITIATION%REACTOME%R-HSA-72737.2	61	0.0274108	-0.478782
CELL CYCLE CHECKPOINTS%REACTOME DATABASE ID RELEASE 83%69620	208	0.00353156	0.371496
CELL CYCLE%REACTOME%R-HSA-1640170.3	472	2.337e-08	0.338818
CELL CYCLE, MITOTIC%REACTOME%R-HSA-69278.4	382	7.7045e-08	0.342796
CYTOPLASMIC RIBOSOMAL PROTEINS%WIKIPATHWAYS_20220510%WP163%MUS MUSCULUS	76	8.94751e-10	-0.704742
CYTOPLASMIC TRANSLATION%GOBP%GO:0002181	106	0.000113231	-0.49038
DNA METABOLIC PROCESS%GOBP%GO:0006259	458	0.0209366	0.252115
DNA REPAIR%GOBP%GO:0006281	296	0.00885486	0.308279
EUKARYOTIC TRANSLATION INITIATION%REACTOME%R-HSA-72613.3	61	0.0274108	-0.478782
GLOBAL GENOME NUCLEOTIDE EXCISION REPAIR (GG-NER)%REACTOME%R-HSA-5696399.1	65	0.0347685	0.613027
GTP HYDROLYSIS AND JOINING OF THE 60S RIBOSOMAL SUBUNIT%REACTOME DATABASE ID RELEASE 83%72706	57	0.0346713	-0.433237
HALLMARK_E2F_TARGETS%MSIGDBHALLMARK%HALLMARK_E2F_TARGETS	189	0.00133988	0.443931
M PHASE%REACTOME%R-HSA-68886.3	274	0.000241883	0.339383
MITOTIC ANAPHASE%REACTOME DATABASE ID RELEASE 83%68882	177	1.8136e-05	0.451619
MITOTIC METAPHASE AND ANAPHASE%REACTOME%R-HSA-2555396.2	177	1.8136e-05	0.451619
NEGATIVE REGULATION OF MITOTIC CELL CYCLE PHASE TRANSITION%GOBP%GO:1901991	119	0.0233871	0.449423
NUCLEOTIDE EXCISION REPAIR%REACTOME%R-HSA-5696398.2	87	0.0414522	0.555969
S PHASE%REACTOME DATABASE ID RELEASE 83%69242	134	0.024017	0.383099
SEPARATION OF SISTER CHROMATIDS%REACTOME%R-HSA-2467813.1	138	0.0113264	0.440721
SYNTHESIS OF DNA%REACTOME%R-HSA-69239.2	103	0.0350354	0.440817
