## Supplemental Table 4 for "RNA helicase DDX1 regulates germinal centre selection and affinity maturation by promoting tRNA ligase activity"

### Sheet: sheet1
Supplementary Table 4: List of genes in ribosomal proteins and cytoplasmic translation gene-sets. Data for raw counts, centred log transformed normalised responses and log2FC. Identification of genes in ribosomal protein, cytoplasmic translation or shared in both gene-sets.
Gene	WT_raw	DDX1 cKO_raw	WT	DDX1 cKO	log2_FC cKO/WT	Gene set
Eif4ebp1	Supplementary Table 4: List of genes in ribosomal proteins and cytoplasmic translation gene-sets. Data for raw counts, centred log transformed normalised responses and log2FC. Identification of genes in ribosomal protein, cytoplasmic translation or shared in both gene-sets.	25418	4.91051	6.31737	1.40686	translation
Rps6ka1	1611	3101	2.933	4.214	1.281	ribosomal
Dhx29	264	499	1.12443	2.38676	1.26234	translation
Rbm4	2684	3155	3.44354	4.2309	0.787363	translation
Eif3d	3718	4106	3.76942	4.49436	0.724946	translation
Rpl22l1	87273	83605	6.92527	7.50802	0.582744	translation
Rps12	44975	39266	6.26234	6.75227	0.489934	shared
Eif4a2	18028	15122	5.34816	5.79806	0.449907	translation
Ncbp1	6602	5294	4.3436	4.74849	0.404884	translation
Rpl10a	95780	76693	7.01829	7.42172	0.403439	shared
Rpl7a	70537	54348	6.71237	7.07732	0.364953	shared
Rpl36	73279	56065	6.75051	7.10843	0.35792	shared
Rpl37	85909	65364	6.90952	7.26189	0.352365	shared
Rps29	193016	146849	7.719	8.07132	0.352314	shared
Rpl30	143729	108129	7.42416	7.76524	0.341078	shared
Rpl12	77374	57183	6.80488	7.12817	0.323288	shared
Rplp1	168798	124619	7.58493	7.90717	0.322241	shared
Rps26	196816	143592	7.7385	8.04889	0.310389	shared
Rpl13	355583	259006	8.32999	8.63877	0.308775	shared
Rps3a1	301058	214125	8.164	8.448	0.285	shared
Rpl36a	81168	57465	6.85275	7.13309	0.280337	ribosomal
Rpl13a	201997	142689	7.76448	8.04258	0.278097	shared
Rps15	136062	96070	7.36934	7.64699	0.277649	shared
Rpl24	114673	80305	7.19832	7.46775	0.26943	shared
Rps10	73677	51230	6.75592	7.01824	0.262317	shared
Mcts1	9859	6843	4.74462	5.00514	0.260524	translation
Rpl35	191074	130860	7.70889	7.95604	0.24715	shared
Rps20	167155	114182	7.57515	7.81971	0.244554	shared
Rps19	446424	303731	8.5575	8.79806	0.240556	shared
Rpl31	128948	86807	7.31564	7.5456	0.22996	shared
Rpl38	56015	37707	6.48185	6.71176	0.229908	shared
Rpsa	214788	144030	7.82588	8.05194	0.226052	shared
Rpl17	88695	59261	6.94144	7.16387	0.22243	shared
Rps24	221863	147769	7.85829	8.07756	0.219272	shared
Rps9	234328	156035	7.91295	8.13199	0.219041	translation
Rpl18	175660	116732	7.62478	7.84179	0.217013	shared
Rpl26	210764	139315	7.80697	8.01865	0.211681	shared
Rplp2	76669	50608	6.79573	7.00602	0.210294	shared
Rpl23	141452	92554	7.40819	7.60971	0.201514	translation
Rpl27	133937	87489	7.3536	7.55343	0.199826	shared
Rpl7	282898	184519	8.10132	8.29967	0.198348	shared
Rps13	159674	103823	7.52937	7.7246	0.195236	shared
Rpl28	61413	39909	6.57385	6.76852	0.194663	shared
Rps5	225238	145692	7.87339	8.06341	0.190019	shared
Rps28	86312	55672	6.9142	7.10139	0.187191	shared
Rpl8	100641	64781	7.06779	7.25293	0.185135	shared
Rps18	309999	197191	8.1928	8.36609	0.173286	shared
Rps2	187392	118612	7.68943	7.85777	0.168337	shared
Rps21	28412	17922	5.80304	5.96794	0.1649	shared
Uba52	153596	96158	7.49056	7.64791	0.157349	translation
Rpl18a	324798	202656	8.23943	8.39342	0.153989	shared
Rpl37a	167807	104522	7.57905	7.73131	0.152265	shared
Rps27	351787	219114	8.319	8.472	0.152	ribosomal
Eif5	40643	25279	6.16106	6.31189	0.15083	translation
Rps15a	207677	128778	7.79222	7.94	0.147788	shared
Rps14	312696	193525	8.20146	8.34732	0.145857	shared
Rpl32	263900	162880	8.0318	8.17493	0.143126	shared
Rpl41	365980	225799	8.35881	8.50156	0.142749	shared
Rpl39	95035	58320	7.01048	7.14786	0.137382	shared
Rpl22	61021	37326	6.56745	6.7016	0.134154	shared
Rps23	251839	153838	7.98502	8.11781	0.132792	shared
Rps6kb2	57312	34906	6.505	6.635	0.13	ribosomal
Rps6	242074	143715	7.94547	8.04975	0.104271	shared
Rpl11	138598	81778	7.38781	7.48592	0.0981128	shared
Rps11	303630	178232	8.17204	8.265	0.0929585	shared
Rps17	145343	84476	7.43533	7.51838	0.0830532	shared
Rpl35a	113480	65800	7.18786	7.26853	0.0806755	shared
Eif4b	13084	7554	5.02762	5.10399	0.0763694	translation
Rpl9	180003	103721	7.64921	7.72362	0.0744133	shared
Denr	17885	10209	5.34019	5.40518	0.0649896	translation
Fau	246075	140036	7.962	8.024	0.062	ribosomal
Rpl19	267182	151028	8.04416	8.09938	0.0552174	shared
Rplp0	366510	205096	8.36026	8.40539	0.0451346	shared
Rpl27a	143848	80405	7.42499	7.46899	0.0440014	shared
Rpl3	125712	69980	7.29023	7.33012	0.0398982	shared
Eif4a1	41696	23162	6.18664	6.22443	0.03779	translation
Rpl34	216505	119857	7.83385	7.86821	0.034368	shared
Rpl21	92475	51020	6.98317	7.01413	0.0309616	shared
Rps27a	393004	215481	8.43005	8.45479	0.0247352	shared
Rps8	206799	113382	7.78798	7.81268	0.0246976	shared
Rps25	242555	132870	7.94746	7.97128	0.023825	shared
Eif2s2	62676	34225	6.59421	6.61487	0.02066	translation
Rpl9-ps6	5241	2861	4.11274	4.13308	0.0203411	translation
Rpl23a	153532	83771	7.49014	7.51	0.0198601	shared
Rps7	213932	115345	7.82189	7.82984	0.00795167	shared
Rwdd1	15216	8088	5.17858	5.1723	-0.00628378	translation
Etf1	29491	15590	5.84032	5.82854	-0.0117732	translation
Rpl14	127245	67030	7.30235	7.28705	-0.0152918	translation
Rpl6	181875	94297	7.65955	7.62836	-0.031188	shared
Rps4x	301051	154339	8.16351	8.12107	-0.042446	shared
Rpl5	248921	123458	7.97337	7.89781	-0.0755523	translation
Rps16	222399	109332	7.8607	7.7763	-0.0844017	shared
Rps3	133881	63038	7.35318	7.22565	-0.127531	shared
Eif2b3	6840	3093	4.37902	4.21106	-0.167964	translation
Eif3a	22473	9946	5.56855	5.37908	-0.189462	translation
Rpl15	157704	68246	7.51695	7.30503	-0.211919	shared
Ncbp2	6696	2864	4.35774	4.13413	-0.223609	translation
Slbp	17436	7378	5.31477	5.08042	-0.234352	translation
Eif2d	2524	1060	3.38208	3.14018	-0.241894	translation
Rpl4	183554	76835	7.66874	7.42357	-0.245166	shared
Eif4h	21327	8894	5.51621	5.26729	-0.248915	translation
Drg1	11877	4687	4.93084	4.62671	-0.304129	translation
Zc3h15	14987	5813	5.16341	4.84201	-0.321404	translation
Eif3m	64907	23793	6.62919	6.25131	-0.377882	translation
Mif4gd	25874	9442	5.70947	5.32708	-0.382389	translation
Eif3i	59114	18268	6.5357	5.98706	-0.548635	translation
Ckap5	4314	1327	3.9181	3.36483	-0.553263	translation
Eif2s3x	4210	1227	3.89369	3.28649	-0.607208	translation
Rpl29	92187	24088	6.98005	6.26363	-0.716423	shared
Rps6ka3	4613	441	3.985	2.263	-1.722	ribosomal
Drg2	4139	192	3.87669	1.43165	-2.44503	translation
Ftsj1	2490	54	3.36851	0.163143	-3.20537	translation
