## Supplemental Table 5 for "RNA helicase DDX1 regulates germinal centre selection and affinity maturation by promoting tRNA ligase activity"

### Sheet: sheet1
Supplementary Table 5: Primers and probes used.
Name	Sequence	Reference
J558FR3Fw R1	GCCTGACATCTGAGGACTCTG	Sible et al., 2021
VHJ558.2Rev R1	CTGGACTTTCGGTTTGGTG	Sible et al., 2021
VHJ558.3Fw R2	GGTCAAGGAACCTCAGTCA	Sible et al., 2021
VHJ558.4Rev R2	TCTCTAGACAGCAACTAC	Sible et al., 2021
1mFH_I R1	AGGAACTGCAGGTGTCC	Von Boehmer et al., 2016
1mFH_II R1	CAGCTACAGGTGTCCACTCC	Von Boehmer et al., 2016
1mFH_III R1	TGGCAGCARCAGCTACAGG	Von Boehmer et al., 2016
1mFH_IV R1	CTGCCTGGTGACATTCCCA	Von Boehmer et al., 2016
1mFH_V R1	CCAAGCTGTGTCCTGTC	Von Boehmer et al., 2016
1mFH_VI R1	TTTTAAAAGGTGTCCAGKGT	Von Boehmer et al., 2016
1mFH_VII R1	CCTGTCAGTAACTRCAGGTGTCC	Von Boehmer et al., 2016
1mFH_VIII R1	TTTTAAAAGGGGTCCAGTGT	Von Boehmer et al., 2016
1mFH_IX R1	CGTTCCTGGTATCCTGTCT	Von Boehmer et al., 2016
1mFH_X R1	ATGAAGTTGTGGYTRAACTGG	Von Boehmer et al., 2016
1mFH_XI R1	TGTTGGGGCTKAAGTGGG	Von Boehmer et al., 2016
1mRG* (Gamma) R1	GGAAGGTGTGCACACCGCTGGAC	Von Boehmer et al., 2016
2mFG* R2	GGGAATTCGAGGTGCAGCTGCAGGAGTCTGG	Von Boehmer et al., 2016
2mRG* (Gamma) R2	GCTCAGGGAARTAGCCCTTGAC	Von Boehmer et al., 2016
Tyrosine tRNA probe	TCGAACCAGCGACCTAAGGAT	This study
Proline tRNA probe	TGAACCCGGGACCTCTCGCAC	This study
